# A *Drosophila* glial cell atlas reveals a mismatch between detectable transcriptional diversity and morphological diversity

**DOI:** 10.1101/2022.08.01.502305

**Authors:** Inês Lago-Baldaia, Maia Cooper, Austin Seroka, Chintan Trivedi, Gareth T. Powell, Stephen Wilson, Sarah D. Ackerman, Vilaiwan M. Fernandes

## Abstract

Morphology is a defining feature of neuronal identity. Like neurons, glia display diverse morphologies, both across and within glial classes, but are also known to be morphologically plastic. Here, we explored the relationship between glial morphology and transcriptional signature using the *Drosophila* central nervous system, where glia are categorized into five main classes (outer and inner surface glia, cortex glia, ensheathing glia, and astrocytes), which show within-class morphological diversity. We analysed and validated single cell RNA sequencing data of *Drosophila* glia in two well-characterized tissues from distinct developmental stages, containing distinct circuit types: the embryonic ventral nerve cord (motor) and the adult optic lobes (sensory). Our analysis identified a new morphologically and transcriptionally distinct surface glial population in the ventral nerve cord. However, many glial morphological categories could not be distinguished transcriptionally, and indeed, embryonic and adult astrocytes were transcriptionally analogous despite differences in developmental stage and circuit type. While we did detect extensive within-class transcriptomic diversity for optic lobe glia, this could be explained entirely by glial residence in the most superficial neuropil (lamina) and an associated enrichment for immune-related gene expression. In summary, we generated a single-cell transcriptomic atlas of glia in *Drosophila*, and our extensive *in vivo* validation revealed that glia exhibit more diversity at the morphological level than was detectable at the transcriptional level. This atlas will serve as a resource for the community to probe glial diversity and function.
