## Supplementary material for "A *Drosophila* glial cell atlas reveals a mismatch between detectable transcriptional diversity and morphological diversity": Source data file 1

### Sheet: Embryo_Midline_Markers
p_val	avg_log2FC	pct.1	pct.2	p_val_adj	gene
5.28334e-32	7.01311	1	0.086	7.58583e-28	CG1124
1.5322e-16	5.74707	1	0.198	2.19993e-12	sli
1.36414e-23	5.49265	1	0.124	1.95863e-19	NetB
1.35224e-54	4.96456	1	0.047	1.94155e-50	aos
3.7943e-96	4.68927	0.909	0.021	5.44785e-92	Tsp5D
2.65938e-47	4.6647	1	0.054	3.81833e-43	wrapper
3.16699e-34	4.48906	1	0.079	4.54716e-30	GILT3
1.53848e-11	4.42614	0.818	0.178	2.20895e-07	dally
4.96247e-73	4.2441	0.909	0.028	7.12511e-69	NetA
2.27614e-18	4.24324	0.818	0.1	3.26808e-14	vir-1
1.65183e-16	3.9839	0.909	0.151	2.3717e-12	Tsp39D
1.76595e-30	3.91338	0.909	0.072	2.53555e-26	CG17265
5.27168e-09	3.90335	0.364	0.038	7.56908e-05	Hsp23
3.61268e-153	3.88928	0.727	0.008	5.18708e-149	CG7059
3.5234e-28	3.7432	0.818	0.062	5.05889e-24	Epac
1.87515e-16	3.66062	0.909	0.144	2.69234e-12	CG45263
4.05183e-13	3.47331	1	0.234	5.81762e-09	CG9336
3.06736e-09	3.45407	1	0.549	4.40411e-05	CG6770
3.17587e-05	3.35277	0.636	0.212	0.455992	CG4250
6.54632e-17	3.23518	0.727	0.082	9.39921e-13	CG14968
5.64764e-21	3.22956	0.909	0.107	8.10888e-17	CG46339
6.02838e-11	3.18382	0.727	0.136	8.65555e-07	CG31145
1.10456e-10	3.15406	1	0.356	1.58592e-06	ringer
1.15911e-07	3.13023	0.455	0.07	0.00166424	hid
2.8398e-34	3.12178	0.727	0.038	4.07739e-30	oc
4.78722e-10	3.11178	0.909	0.289	6.87349e-06	CG14767
4.29319e-10	3.08755	1	0.391	6.16417e-06	miple2
2.27058e-07	3.06032	0.545	0.105	0.0032601	Eaat1
1.1017e-14	3.05942	0.909	0.155	1.58182e-10	kirre
7.32342e-19	3.0576	0.818	0.094	1.0515e-14	CG31650
1.45184e-57	3.0385	0.727	0.022	2.08455e-53	run
1.64726e-14	3.0143	1	0.223	2.36513e-10	CG32066
2.5073e-20	3.01054	0.455	0.025	3.59998e-16	CG6426
6.57837e-33	2.98422	0.182	0.002	9.44522e-29	CG14052
7.43665e-17	2.97547	0.545	0.045	1.06775e-12	fng
2.93055e-139	2.97425	0.636	0.007	4.20769e-135	Oatp26F
1.13926e-10	2.96463	0.818	0.184	1.63574e-06	KrT95D
1.1219e-09	2.93448	1	0.477	1.61082e-05	corto
1.16517e-18	2.90913	0.909	0.119	1.67295e-14	comm
6.04533e-187	2.84785	0.364	0.002	8.67989e-183	CG31821
1.31646e-15	2.83451	0.636	0.066	1.89017e-11	Fhos
2.45641e-10	2.78416	1	0.342	3.52692e-06	Frl
1.21031e-11	2.77682	0.545	0.067	1.73776e-07	CG6040
6.42791e-13	2.73919	0.545	0.059	9.2292e-09	goe
1.4566e-09	2.69756	0.909	0.28	2.09138e-05	Mkp3
9.73632e-38	2.66855	0.818	0.045	1.39794e-33	kermit
1.37317e-26	2.64807	0.545	0.028	1.9716e-22	CG16799
4.60977e-09	2.64278	0.909	0.27	6.61871e-05	Spn
1.68349e-05	2.63603	0.727	0.302	0.241716	l(1)G0289
5.14453e-07	2.61584	0.636	0.16	0.00738652	Mes2
1.31685e-22	2.60663	0.636	0.045	1.89073e-18	CG42346
0.000104199	2.60391	0.545	0.178	1	CG31324
5.31145e-08	2.5848	1	0.516	0.000762618	shep
1.28378e-07	2.57147	0.909	0.404	0.00184325	sty
2.63956e-09	2.57072	0.909	0.287	3.78988e-05	Sesn
1.51798e-107	2.55617	0.545	0.007	2.17951e-103	lncRNA:CR45327
1.75127e-12	2.54939	1	0.212	2.51447e-08	CG9628
1.29249e-13	2.54564	0.818	0.128	1.85575e-09	mirr
2.60201e-07	2.53311	0.909	0.443	0.00373597	CG42394
5.61216e-06	2.51401	0.909	0.441	0.0805793	glec
9.84132e-13	2.51063	0.727	0.109	1.41302e-08	ITP
5.2075e-08	2.50963	0.727	0.187	0.000747693	Pak3
8.30186e-17	2.50598	0.727	0.08	1.19198e-12	CG32506
3.75527e-11	2.50494	0.727	0.129	5.39182e-07	mim
1.66288e-15	2.5044	0.636	0.064	2.38756e-11	CG4666
1.7311e-29	2.48471	0.636	0.033	2.48551e-25	sna
2.43716e-09	2.41803	0.364	0.037	3.49928e-05	CG2841
1.07921e-11	2.40884	0.727	0.114	1.54953e-07	apt
1.18563e-07	2.39442	0.727	0.201	0.00170233	kibra
8.57184e-07	2.36313	0.818	0.308	0.0123075	CG45049
1.55491e-11	2.36022	0.727	0.123	2.23254e-07	Stim
1.33465e-05	2.34917	0.636	0.193	0.191629	Meltrin
2.87682e-14	2.34415	0.455	0.036	4.13054e-10	CG32354
7.65543e-08	2.31574	0.455	0.068	0.00109917	CG3663
4.20465e-10	2.29652	0.364	0.034	6.03704e-06	CG4168
9.6128e-10	2.28651	0.545	0.077	1.38021e-05	sano
4.82203e-11	2.28248	0.636	0.097	6.92347e-07	Ziz
2.10603e-09	2.27981	0.909	0.274	3.02383e-05	pyd
0.000701914	2.27966	0.636	0.267	1	Nrt
7.58847e-06	2.26429	0.818	0.347	0.108955	nemy
0.125772	2.26302	0.273	0.147	1	CG42268
3.76163e-08	2.26064	0.273	0.024	0.000540095	Hsp27
1.51267e-10	2.2592	0.364	0.032	2.1719e-06	d
3.88281e-08	2.24908	1	0.483	0.000557494	DOR
7.50892e-06	2.24514	0.909	0.611	0.107813	pum
1.02895e-10	2.21039	0.455	0.048	1.47737e-06	dve
3.15447e-11	2.17841	0.455	0.047	4.52918e-07	Cyp6a20
4.56949e-08	2.16973	0.727	0.181	0.000656088	Snap29
6.26223e-06	2.16727	0.909	0.521	0.0899132	Lamp1
4.56103e-05	2.16305	0.636	0.231	0.654872	pnt
0.00011282	2.15587	0.636	0.238	1	TMS1
6.38317e-49	2.15503	0.455	0.01	9.16496e-45	Ids
5.61624e-07	2.14408	1	0.563	0.0080638	AGO1
1.1362e-07	2.14314	0.909	0.368	0.00163136	Tet
3.11214e-05	2.13751	0.818	0.428	0.446841	CG42389
1.92735e-06	2.13395	0.636	0.169	0.0276729	Atox1
1.23347e-06	2.12547	0.727	0.21	0.0177101	GstD1
2.85593e-05	2.10744	0.455	0.105	0.410055	CG7083
2.85353e-53	2.09329	0.364	0.006	4.0971e-49	CG12880
0.00270471	2.08193	0.545	0.221	1	Dscam1
1.34241e-26	2.04813	0.364	0.012	1.92743e-22	CG7341
2.60926e-05	2.0256	0.636	0.208	0.374637	mlt
5.60966e-20	2.00627	0.364	0.016	8.05435e-16	pch2
0.000168062	1.96239	0.455	0.124	1	gukh
4.21495e-05	1.95544	0.545	0.159	0.605182	cnc
8.75182e-14	1.93558	0.455	0.038	1.25659e-09	ana1
0.000505026	1.91773	0.545	0.206	1	h
1.09595e-06	1.90755	0.909	0.396	0.0157357	CG33229
0.000178578	1.89911	0.636	0.246	1	Ptpmeg2
1.28059e-05	1.89726	0.545	0.136	0.183867	CG12012
3.95259e-06	1.8949	0.909	0.493	0.0567513	Rbfox1
7.43283e-07	1.89054	0.545	0.113	0.0106721	RasGAP1
9.05924e-12	1.88517	0.364	0.028	1.30073e-07	CG6006
0.000130549	1.88228	0.818	0.52	1	REPTOR
0.000800292	1.87441	0.364	0.094	1	CG17734
2.00134e-07	1.85691	0.273	0.027	0.00287353	CG5835
9.35982e-06	1.84866	0.727	0.218	0.134388	CG9338
1.22897e-09	1.83909	0.636	0.098	1.76456e-05	exp
8.21548e-08	1.8273	0.727	0.166	0.00117958	SoxN
0.000268091	1.82599	0.636	0.256	1	flw
1.61436e-10	1.82364	0.818	0.163	2.31789e-06	spi
0.241404	1.81978	0.273	0.176	1	CG42566
0.0083093	1.81179	0.273	0.078	1	hook
0.000157094	1.81072	0.636	0.253	1	Kr-h2
3.1494e-05	1.80519	0.818	0.358	0.45219	hts
7.20307e-17	1.80455	0.636	0.058	1.03422e-12	Ect3
0.00417145	1.80293	0.364	0.12	1	Smg6
3.84509e-05	1.79509	0.455	0.103	0.552078	tyn
1.75785e-05	1.78346	0.636	0.195	0.252392	cdi
2.37098e-05	1.77925	0.364	0.066	0.340426	GAPcenA
3.01486e-05	1.77637	0.636	0.21	0.432874	CG3638
1.23604e-05	1.76727	0.909	0.5	0.177471	Tsp42Ee
4.05077e-09	1.76681	0.273	0.021	5.81609e-05	pirk
0.000187321	1.76363	0.636	0.255	1	eIF5B
0.00548164	1.76256	0.455	0.186	1	RhoGAP93B
0.000179493	1.75983	0.545	0.171	1	udd
2.4776e-06	1.73261	0.545	0.121	0.0355734	wb
0.00161989	1.71169	0.364	0.101	1	ome
9.40514e-05	1.70396	0.364	0.075	1	l(3)87Df
0.0045933	1.70027	0.364	0.118	1	CG1882
0.000234793	1.69532	0.636	0.245	1	CG12163
6.23327e-06	1.69007	0.818	0.306	0.0894974	CG32486
0.00431988	1.68423	0.455	0.182	1	siz
0.00317671	1.68215	0.545	0.258	1	CG8602
0.000744306	1.65447	0.818	0.458	1	Rab5
0.00765667	1.6506	0.636	0.408	1	vsg
0.00242769	1.63811	0.545	0.236	1	GILT2
5.38841e-11	1.6345	0.273	0.017	7.73668e-07	CG31457
0.0414211	1.63196	0.364	0.181	1	ref(2)P
0.00817414	1.61822	0.455	0.206	1	godzilla
0.153904	1.61225	0.273	0.155	1	cno
0.00352732	1.61172	0.364	0.111	1	CG12991
9.82792e-09	1.61115	0.455	0.061	0.000141109	tsl
0.000712661	1.61076	0.545	0.201	1	CG42684
9.94882e-06	1.59984	0.455	0.093	0.142845	CG7956
0.000121182	1.58842	0.545	0.167	1	CG40160
0.486975	1.588	0.182	0.131	1	CG4297
0.000744195	1.57855	0.273	0.054	1	CG1427
0.00514416	1.56487	0.273	0.072	1	CG1234
2.34769e-06	1.55024	0.818	0.236	0.0337082	vvl
0.000540899	1.53812	0.545	0.194	1	shg
0.0127537	1.52964	0.364	0.142	1	for
0.000355029	1.52878	0.364	0.083	1	CG5382
0.0048566	1.52792	0.364	0.121	1	PDZ-GEF
0.00593057	1.52399	0.455	0.189	1	Mob4
0.0235825	1.52264	0.364	0.147	1	Sox14
0.0576527	1.51964	0.273	0.115	1	Lrch
0.000287344	1.5181	0.818	0.398	1	nuf
0.00276826	1.51616	0.364	0.109	1	Pino
0.000121253	1.51608	0.364	0.074	1	mib2
0.000896246	1.51504	0.818	0.502	1	Rab2
0.00335803	1.49958	0.455	0.176	1	Smox
0.0163313	1.49771	0.455	0.222	1	Psc
0.140583	1.47654	0.273	0.15	1	CG5986
0.00899287	1.47355	0.545	0.294	1	CG3662
0.0598513	1.46568	0.364	0.194	1	Akt1
0.000515935	1.45504	0.273	0.051	1	lncRNA:alphagamma-element
0.000917732	1.44249	0.636	0.286	1	CanB2
0.0189778	1.43558	0.182	0.044	1	rgr
0.00032866	1.43322	0.455	0.126	1	toc
0.0222974	1.43318	0.455	0.241	1	bou
0.000543182	1.43069	0.455	0.13	1	Zip99C
0.570492	1.42986	0.273	0.265	1	fend
0.116954	1.42674	0.273	0.14	1	SPoCk
5.35121e-05	1.41989	1	0.53	0.768326	chrb
0.0042534	1.4159	0.636	0.359	1	cora
0.000154907	1.40687	0.364	0.076	1	CG8321
0.00238343	1.40198	0.273	0.063	1	Tie
0.00336473	1.39936	0.727	0.446	1	UbcE2H
0.000744705	1.39673	0.636	0.248	1	CG6891
0.024515	1.39501	0.455	0.243	1	Pli
0.000809673	1.39154	0.273	0.054	1	CG5773
0.0063614	1.38747	0.182	0.035	1	mex1
1.59033e-28	1.38484	0.273	0.006	2.28339e-24	hog
0.000617848	1.37754	0.545	0.192	1	myo
0.0586351	1.3771	0.455	0.278	1	cwo
0.000576443	1.37328	0.818	0.55	1	Trf2
0.0219678	1.36802	0.636	0.505	1	rdx
0.0011598	1.36399	0.364	0.097	1	hppy
0.000158277	1.36321	0.727	0.261	1	stai
0.000139767	1.35472	0.818	0.325	1	CG44325
0.816506	1.35366	0.273	0.3	1	Thor
0.164419	1.35049	0.273	0.149	1	Sc2
0.00188395	1.34845	0.545	0.213	1	CG8034
0.0359859	1.34298	0.182	0.051	1	pkaap
0.0327538	1.34055	0.273	0.099	1	CenG1A
0.00326426	1.33704	0.727	0.404	1	CG5059
0.000278049	1.33584	0.727	0.325	1	Gprk2
0.00101348	1.33544	0.364	0.093	1	CG4080
0.26345	1.32957	0.182	0.098	1	STUB1
0.0415969	1.32698	0.273	0.106	1	Fatp
0.00914444	1.32563	0.636	0.39	1	Rab7
0.00661235	1.31846	0.727	0.461	1	CG11486
0.0457684	1.31566	0.636	0.495	1	Rap1
0.000306363	1.31455	0.364	0.082	1	CG13603
0.0269917	1.30441	0.364	0.155	1	drongo
0.110682	1.30181	0.273	0.135	1	CG12576
0.0309946	1.29763	0.364	0.159	1	CG43867
0.105745	1.29536	0.182	0.069	1	CG5789
0.0327309	1.29254	0.273	0.098	1	Atg14
0.0321031	1.28413	0.273	0.097	1	Snx1
0.000819129	1.28191	0.182	0.026	1	CG30096
0.155024	1.28083	0.182	0.079	1	wkd
0.414727	1.27905	0.273	0.21	1	Dlic
0.00112145	1.27473	0.636	0.268	1	Spred
0.00300705	1.27232	0.273	0.064	1	CG10311
8.03636e-05	1.26398	0.273	0.042	1	CYLD
0.000175239	1.25868	0.273	0.046	1	T48
0.0171967	1.2585	0.273	0.088	1	Rpn1
0.00107173	1.25467	0.182	0.026	1	qua
0.118668	1.25411	0.364	0.23	1	Pfdn2
0.00504058	1.25191	0.273	0.071	1	LIMK1
0.445618	1.24608	0.182	0.125	1	pho
0.000313171	1.24575	0.182	0.023	1	Poc1
0.00230077	1.24407	0.273	0.063	1	Fgop2
1.76495e-05	1.24047	1	0.504	0.253411	kuz
0.000411152	1.23943	0.273	0.05	1	l(1)G0007
0.253181	1.23683	0.182	0.096	1	CG15535
0.0316504	1.23537	0.273	0.1	1	conu
0.21523	1.23283	0.273	0.162	1	cpa
0.140899	1.23105	0.455	0.341	1	mura
0.315406	1.22313	0.182	0.102	1	trbl
0.116385	1.21973	0.182	0.071	1	CG32485
0.0207404	1.21731	0.636	0.43	1	lncRNA:CR43334
0.00567522	1.21642	0.636	0.362	1	S6k
0.327478	1.21618	0.182	0.108	1	robo1
0.106393	1.21337	0.455	0.332	1	larp
0.000283215	1.21064	0.727	0.28	1	Pvr
6.94327e-05	1.20753	1	0.794	0.996915	His4r
0.0881396	1.20497	0.545	0.406	1	Clic
0.00183914	1.19586	0.364	0.101	1	Mnn1
2.66365e-56	1.19253	0.182	0.001	3.82446e-52	Hsp67Ba
0.00786787	1.1919	0.545	0.254	1	crp
0.0351928	1.19111	0.364	0.168	1	cnn
0.00414131	1.18897	0.273	0.068	1	Vav
0.242984	1.18895	0.182	0.094	1	PTPMT1
0.00477915	1.18502	0.545	0.238	1	Dys
0.00839219	1.18287	0.273	0.077	1	CG32473
0.0894076	1.18031	0.182	0.064	1	CG7206
0.0342977	1.17779	0.455	0.251	1	CG7029
0.0719313	1.17752	0.273	0.122	1	Atg4a
0.996349	1.17083	0.273	0.337	1	fok
1.70775e-07	1.1703	0.182	0.012	0.00245199	CG3407
0.0679524	1.16902	0.273	0.116	1	CG15891
0.00676594	1.1686	0.364	0.124	1	Egfr
0.0577839	1.16358	0.273	0.109	1	GATAd
0.0349902	1.16196	0.182	0.049	1	Atg101
0.00301664	1.1604	0.818	0.512	1	kra
0.070251	1.15896	0.182	0.061	1	CG12822
0.0300067	1.15847	0.273	0.098	1	PRL-1
0.00940838	1.15737	0.273	0.078	1	gbb
0.00450295	1.15314	0.636	0.36	1	Cp1
0.339288	1.15117	0.182	0.109	1	CG7272
0.00920592	1.14712	0.273	0.078	1	RNaseX25
8.53065e-07	1.14705	0.182	0.013	0.0122483	CG15390
0.417258	1.14643	0.182	0.122	1	Prosbeta3
0.0551141	1.1432	0.455	0.28	1	VhaSFD
0.00494739	1.13603	0.273	0.07	1	Bsg25D
0.0221203	1.13385	0.273	0.089	1	pes
0.314201	1.13319	0.182	0.105	1	Toll-7
1.21662e-05	1.13167	0.182	0.016	0.174682	arx
0.0909795	1.13067	0.364	0.198	1	l(1)G0193
0.0558245	1.12902	0.182	0.057	1	SCCRO4
0.000969383	1.12434	0.455	0.137	1	lncRNA:CR31044
0.000213694	1.12241	0.182	0.022	1	Vps16B
2.68841e-05	1.11833	0.818	0.317	0.386002	hdc
0.0042495	1.11297	0.455	0.166	1	slim
0.232125	1.11282	0.182	0.092	1	CG12213
0.00626266	1.1102	0.273	0.072	1	SH3PX1
0.029789	1.10829	0.364	0.159	1	Spt6
0.00329677	1.1081	0.364	0.108	1	Lnk
0.0451573	1.10751	0.364	0.17	1	CG9003
0.111178	1.10279	0.364	0.214	1	CG11873
0.00156972	1.10192	0.909	0.572	1	rudhira
0.335199	1.09952	0.182	0.108	1	CG33523
0.0195999	1.09578	0.182	0.044	1	CG6983
0.0013019	1.0955	0.182	0.027	1	CG33635
0.222425	1.09354	0.182	0.088	1	Surf6
0.0841828	1.09352	0.455	0.293	1	prominin-like
0.00244632	1.08952	0.364	0.103	1	mfas
0.00593617	1.08678	0.364	0.119	1	Rtf1
0.0016526	1.07935	0.909	0.644	1	lola
0.153263	1.07887	0.182	0.077	1	CG5919
0.113057	1.07818	0.182	0.07	1	S6kII
0.00378086	1.0781	0.273	0.066	1	LPCAT
0.739207	1.0777	0.182	0.17	1	CG31855
0.14667	1.07551	0.455	0.349	1	MED26
0.00148789	1.07327	0.182	0.028	1	Cht10
0.106258	1.07059	0.545	0.444	1	par-1
0.00306913	1.06961	0.182	0.031	1	CG9890
0.112712	1.06709	0.182	0.07	1	M1BP
0.197036	1.06254	0.273	0.163	1	SCAR
0.286227	1.06051	0.182	0.098	1	Rok
0.515531	1.0592	0.364	0.354	1	BI-1
0.267945	1.0549	0.273	0.176	1	kek5
0.00578802	1.05241	0.273	0.07	1	Ho
0.17934	1.04742	0.364	0.243	1	Pcf11
0.0308478	1.04459	0.182	0.047	1	CG5399
0.0149448	1.04295	0.182	0.041	1	Snx16
0.449938	1.04076	0.182	0.126	1	Tango11
0.0253146	1.03848	0.182	0.047	1	CG1463
0.0243771	1.03412	0.545	0.304	1	Eip63E
0.0216874	1.03353	0.364	0.143	1	spg
0.0997315	1.03181	0.182	0.067	1	Fbl6
0.136101	1.03133	0.182	0.074	1	fzr
0.00393683	1.03116	0.364	0.111	1	mthl1
0.00740444	1.03037	0.182	0.036	1	grau
0.0107037	1.02997	0.182	0.039	1	Drice
0.010583	1.02779	0.364	0.129	1	CG7222
0.755577	1.02145	0.182	0.172	1	CG5554
0.66494	1.01828	0.182	0.152	1	zyd
0.0635744	1.01775	0.455	0.28	1	shrb
0.00136717	1.01339	0.182	0.028	1	CG3589
0.1833	1.01205	0.182	0.083	1	CG9590
0.193805	1.00885	0.182	0.085	1	CG13751
0.0206475	1.00671	0.727	0.482	1	Rab11
0.00255095	1.00665	0.273	0.061	1	pain
0.000669891	1.00528	0.182	0.025	1	lncRNA:CR45938
0.0282706	1.00425	0.545	0.329	1	REPTOR-BP
1.34929e-23	1.00064	0.182	0.003	1.9373e-19	CG5379
0.0130424	0.999517	0.273	0.079	1	CG16953
0.0308392	0.998906	0.909	0.791	1	28SrRNA-Psi:CR45860
0.0149482	0.995691	0.182	0.041	1	Gcn5
5.75808e-30	0.99338	0.182	0.003	8.26745e-26	sim
0.469948	0.993089	0.182	0.128	1	Dpck
0.0070494	0.992754	0.545	0.227	1	sn
0.0666726	0.991156	0.273	0.118	1	DCTN3-p24
0.00270251	0.983712	0.909	0.8	1	lncRNA:Hsromega
0.185967	0.98175	0.273	0.152	1	IP3K2
0.055316	0.980714	0.273	0.111	1	Mkrn1
0.0208075	0.980372	0.455	0.212	1	CG17493
0.0182835	0.977843	0.273	0.086	1	ClC-c
0.321343	0.977506	0.273	0.192	1	mrj
3.31165e-30	0.974517	0.182	0.003	4.75487e-26	lncRNA:CR43635
0.277625	0.973878	0.182	0.099	1	Diap2
0.00685883	0.973787	0.818	0.59	1	lncRNA:CR42862
0.024875	0.973549	0.727	0.506	1	CG9005
0.413568	0.972088	0.364	0.344	1	Arf102F
0.0254887	0.967596	0.182	0.047	1	CG7600
0.0157225	0.963543	0.364	0.133	1	wdp
0.0387731	0.962771	0.182	0.051	1	Girdin
0.123021	0.960276	0.364	0.209	1	retm
0.265956	0.960058	0.273	0.171	1	Pde8
0.14141	0.956534	0.273	0.141	1	CG14977
0.00383143	0.956288	0.909	0.751	1	CG45050
0.0327109	0.951564	0.455	0.231	1	CG8974
0.306496	0.948306	0.182	0.103	1	CG4968
0.00418845	0.942768	0.182	0.033	1	Hs2st
0.073887	0.940266	0.545	0.386	1	Diap1
0.0600394	0.936398	0.182	0.057	1	vn
0.400653	0.935692	0.273	0.216	1	zda
0.00644182	0.934888	0.182	0.035	1	CG4631
0.853324	0.93075	0.182	0.249	1	px
0.063843	0.928483	0.273	0.115	1	tank
0.0627504	0.927582	0.182	0.058	1	CG4455
0.217294	0.925081	0.182	0.088	1	CG15309
0.287365	0.924109	0.273	0.179	1	eIF5
0.0114865	0.923607	0.273	0.08	1	CG8206
0.00488534	0.923416	0.273	0.068	1	Hrd3
0.667451	0.922737	0.182	0.158	1	Rpn6
0.48061	0.921092	0.182	0.125	1	CG34250
0.467892	0.920348	0.182	0.123	1	Zcchc7
0.39052	0.920082	0.182	0.117	1	Vps2
0.0217011	0.919777	0.273	0.088	1	edl
0.0843054	0.916425	0.182	0.061	1	rpr
0.650807	0.914824	0.273	0.274	1	ND-13A
0.00183765	0.912884	0.182	0.029	1	DCTN4-p62
0.0176393	0.911861	0.727	0.428	1	Akap200
0.977074	0.911353	0.182	0.219	1	Rab18
0.0546152	0.911183	0.182	0.056	1	RanBP3
0.10939	0.909077	0.182	0.068	1	CG1486
0.000304361	0.903028	0.182	0.023	1	Cyp9c1
0.0102427	0.900103	0.818	0.547	1	lncRNA:roX1
0.00069231	0.899658	1	0.663	1	Fer1HCH
0.0172423	0.897724	0.727	0.434	1	Ubi-p5E
0.0940603	0.894608	0.182	0.066	1	yellow-h
0.356495	0.894368	0.364	0.323	1	CG5902
0.016545	0.894004	0.182	0.041	1	esg
0.0483939	0.892423	0.455	0.245	1	CG16721
0.0752217	0.883729	0.182	0.061	1	CG5068
0.25406	0.882185	0.455	0.434	1	bel
0.0194633	0.881254	0.182	0.044	1	tant
0.57998	0.879126	0.364	0.316	1	cindr
0.173314	0.877499	0.182	0.082	1	pelo
0.0355186	0.876578	0.182	0.05	1	Cad96Ca
0.0886883	0.876329	0.455	0.278	1	Rheb
0.242241	0.875225	0.182	0.092	1	CG42788
0.00983164	0.871224	0.727	0.439	1	Vap33
0.55987	0.868765	0.182	0.136	1	alphaTub84D
0.490245	0.86786	0.455	0.479	1	Not1
0.0405464	0.865399	0.182	0.052	1	Rat1
0.0507586	0.864905	0.182	0.055	1	slv
0.248353	0.860836	0.182	0.091	1	Duba
0.500006	0.858111	0.273	0.225	1	puc
0.166908	0.857537	0.182	0.08	1	ago
0.15812	0.857123	0.182	0.078	1	CG3838
0.00662689	0.852311	0.182	0.035	1	TMEM216
0.297122	0.851489	0.273	0.18	1	CG6966
0.238841	0.851089	0.182	0.091	1	CG7766
0.0980277	0.846444	0.182	0.066	1	CG17597
0.0565935	0.844632	0.545	0.353	1	CG2865
0.0337766	0.840929	0.636	0.421	1	Ubi-p63E
0.88859	0.837463	0.091	0.115	1	AIMP3
0.804129	0.836833	0.273	0.269	1	stg
0.36646	0.834447	0.182	0.112	1	sws
0.264612	0.832064	0.182	0.095	1	CG4022
0.0592111	0.831528	0.182	0.057	1	TBCC
0.468379	0.830644	0.182	0.128	1	Rpt4
0.672649	0.830303	0.273	0.262	1	Atf6
0.142188	0.829631	0.273	0.143	1	CG17691
7.97489e-05	0.829561	0.182	0.019	1	HEATR2
0.0143823	0.828114	0.273	0.081	1	prage
0.0177442	0.827731	0.727	0.436	1	Syb
0.0651847	0.825751	0.364	0.181	1	lawc
0.0173645	0.823559	0.182	0.042	1	CG7685
0.0492949	0.821345	0.182	0.054	1	CG10383
0.197799	0.820936	0.182	0.085	1	foi
0.048156	0.819609	0.455	0.248	1	Pur-alpha
0.0464649	0.818812	0.364	0.164	1	bmm
0.350564	0.818739	0.364	0.31	1	Mlc-c
0.424744	0.81781	0.273	0.206	1	eIF3l
0.0122526	0.817771	0.909	0.695	1	spen
0.0201521	0.816942	0.182	0.043	1	bug
0.091269	0.816679	0.273	0.125	1	CG14671
0.197963	0.816592	0.364	0.254	1	Alg-2
0.0193412	0.815973	0.273	0.085	1	NK7.1
0.0700739	0.815596	0.545	0.359	1	InR
0.746125	0.814269	0.182	0.173	1	Prosbeta4
0.187478	0.811297	0.273	0.157	1	Ccm3
0.614805	0.807568	0.273	0.26	1	TM9SF2
0.596095	0.805491	0.364	0.363	1	crol
0.208173	0.803819	0.364	0.253	1	CG32369
0.167636	0.802977	0.455	0.341	1	Cdc42
0.197285	0.80166	0.182	0.085	1	pins
0.528469	0.800731	0.273	0.228	1	CG43658
0.212657	0.800138	0.182	0.087	1	Pink1
0.23908	0.799997	0.455	0.353	1	Chmp1
0.0375025	0.799643	0.273	0.099	1	Tif-IA
0.000346126	0.798342	1	0.961	1	lncRNA:CR34335
0.4274	0.796848	0.182	0.116	1	Ctr1A
0.0129237	0.794214	0.182	0.04	1	CG10512
0.0589637	0.794195	0.364	0.174	1	ari-1
0.0886956	0.79312	0.273	0.122	1	Samuel
0.166098	0.792729	0.364	0.219	1	Pdcd4
0.227947	0.79038	0.182	0.09	1	CG4585
0.161419	0.788732	0.364	0.22	1	sky
0.293658	0.787976	0.182	0.101	1	CG4789
0.134977	0.787347	0.273	0.138	1	CG8031
0.288918	0.784368	0.364	0.278	1	CG11791
0.155263	0.780564	0.273	0.145	1	LRP1
0.148458	0.779728	0.182	0.075	1	CG3548
0.608645	0.778924	0.273	0.246	1	Zip102B
0.0374413	0.778336	0.818	0.636	1	CG31808
0.0018736	0.77815	0.273	0.057	1	lncRNA:noe
0.000644909	0.776178	0.182	0.024	1	CG7991
0.104911	0.775897	0.364	0.205	1	inc
0.335608	0.775036	0.364	0.305	1	ND-20
0.587295	0.772139	0.182	0.145	1	Oatp74D
0.295066	0.771349	0.182	0.101	1	CycK
0.262972	0.76829	0.273	0.177	1	CG6707
0.30363	0.763807	0.364	0.289	1	NUCB1
0.231623	0.760528	0.182	0.091	1	CG17904
0.853933	0.75752	0.091	0.119	1	lute
0.288228	0.75644	0.273	0.178	1	Src42A
0.452398	0.755893	0.182	0.124	1	Ubr1
0.456029	0.751973	0.273	0.22	1	CG14464
0.730429	0.750522	0.182	0.167	1	CG14438
0.0122407	0.744896	0.727	0.384	1	alc
0.507496	0.743914	0.273	0.235	1	koi
0.248445	0.743473	0.455	0.371	1	Roc1a
0.311196	0.742167	0.182	0.1	1	CG9992
0.155588	0.74181	0.182	0.077	1	CG1344
0.225584	0.739029	0.455	0.329	1	Atet
0.210111	0.733511	0.182	0.087	1	Sec24AB
0.264983	0.733447	0.182	0.096	1	CG7382
0.353274	0.730802	0.182	0.107	1	mri
0.263584	0.730578	0.364	0.253	1	Rab6
0.34702	0.730199	0.182	0.108	1	CG11811
0.0041794	0.728304	1	0.832	1	Glut4EF
0.301995	0.727335	0.182	0.098	1	loco
2.08753e-05	0.726704	0.182	0.017	0.299727	CG11159
0.519654	0.723976	0.364	0.367	1	SelG
0.230211	0.72315	0.182	0.09	1	CG10268
0.25297	0.722195	0.364	0.252	1	nkd
4.88296e-08	0.721888	0.182	0.011	0.000701096	AgmNAT
0.0295106	0.721815	0.182	0.047	1	tok
0.0298914	0.720563	0.727	0.532	1	Lk6
0.015985	0.718229	0.182	0.041	1	CG10462
0.225471	0.71718	0.364	0.243	1	Tre1
0.104715	0.716684	0.545	0.367	1	ken
0.2471	0.716171	0.182	0.092	1	TfIIB
0.110793	0.715554	0.273	0.128	1	CG4768
0.579759	0.714058	0.182	0.143	1	CG1677
0.0343573	0.713872	0.182	0.049	1	Usp12-46
0.0808076	0.711929	0.182	0.061	1	AdamTS-A
0.349972	0.700685	0.455	0.46	1	sima
0.192337	0.699958	0.273	0.154	1	CG6051
0.207591	0.699474	0.455	0.35	1	CG9932
0.0886794	0.699382	0.182	0.063	1	CG11070
0.276192	0.698988	0.182	0.097	1	Atg13
0.161547	0.697913	0.364	0.22	1	fmt
0.108549	0.697059	0.182	0.067	1	CG12081
0.981128	0.695944	0.182	0.211	1	Gtp-bp
0.545853	0.694779	0.273	0.237	1	Droj2
0.815414	0.694233	0.091	0.125	1	Hs6st
0.231787	0.691919	0.364	0.257	1	tacc
0.12432	0.689988	0.182	0.07	1	FRG1
0.683092	0.689086	0.364	0.384	1	Pdk1
0.281945	0.689062	0.273	0.167	1	CG14523
0.303891	0.688251	0.182	0.101	1	Cul3
0.463766	0.687919	0.273	0.217	1	PH4alphaEFB
0.519051	0.687334	0.182	0.133	1	Myb
0.601474	0.685944	0.182	0.146	1	PI31
0.011462	0.685213	0.909	0.874	1	CG9821
0.0220893	0.680149	0.909	0.685	1	Fer2LCH
0.28744	0.679234	0.364	0.274	1	CG15715
0.170214	0.677872	0.182	0.079	1	Syx5
0.386875	0.67753	0.455	0.41	1	bip2
0.120633	0.676201	0.182	0.07	1	Herp
0.532048	0.675157	0.273	0.24	1	CG10470
0.071673	0.674696	0.182	0.06	1	egl
0.307259	0.672755	0.182	0.102	1	CG7324
0.0374413	0.670318	0.182	0.05	1	CG3223
0.0455608	0.670095	0.273	0.099	1	CG6701
0.328276	0.668324	0.364	0.299	1	eIF3m
0.0738523	0.667846	0.182	0.059	1	CG2911
0.418661	0.667168	0.182	0.119	1	Spf45
0.0474501	0.66506	0.182	0.052	1	Ppt2
0.119574	0.664981	0.182	0.069	1	CG13506
0.719994	0.662465	0.091	0.141	1	ytr
0.941028	0.661184	0.182	0.205	1	c12.1
0.0250764	0.659928	1	0.759	1	Oda
0.281029	0.659706	0.182	0.098	1	HP4
0.219423	0.657854	0.364	0.245	1	CG42258
0.06578	0.657579	0.545	0.319	1	pan
0.176732	0.655872	0.364	0.217	1	smal
0.230798	0.655523	0.364	0.252	1	Rac2
0.156847	0.655076	0.182	0.076	1	CG7453
0.437923	0.65202	0.273	0.214	1	CG40228
0.409722	0.647298	0.182	0.117	1	Atg18b
0.189045	0.64571	0.545	0.436	1	arm
0.178088	0.644982	0.545	0.439	1	CG40045
0.288608	0.643968	0.273	0.178	1	jagn
0.180088	0.643717	0.364	0.234	1	cl
0.504709	0.64179	0.182	0.132	1	AMPKalpha
0.000989801	0.641482	0.182	0.026	1	CG8435
0.175855	0.641333	0.455	0.303	1	lncRNA:roX2
0.552861	0.639742	0.364	0.362	1	eIF3g1
0.154353	0.638969	0.182	0.076	1	tapas
0.107912	0.638609	0.182	0.067	1	CG4119
0.743593	0.638545	0.182	0.167	1	wap
0.331114	0.638219	0.182	0.104	1	snRNA:7SK
0.483856	0.637463	0.182	0.129	1	Mo25
0.255482	0.636462	0.182	0.087	1	CG32694
0.0170675	0.635095	1	0.97	1	mt:ATPase6
0.219729	0.632738	0.455	0.329	1	ctrip
0.626202	0.630892	0.182	0.302	1	slbo
0.00928077	0.627445	0.636	0.253	1	OtopLa
0.65322	0.624671	0.091	0.153	1	CG8993
0.327683	0.623415	0.455	0.388	1	Hsc70-3
0.212425	0.622914	0.182	0.085	1	Atg2
0.480362	0.622826	0.273	0.222	1	cdc14
0.176897	0.622425	0.182	0.081	1	CG10214
0.290585	0.621198	0.182	0.097	1	EndoB
0.364171	0.619117	0.273	0.199	1	CG7611
0.899072	0.616055	0.273	0.305	1	CG10082
0.317904	0.614555	0.273	0.185	1	CG8668
0.46228	0.611594	0.182	0.125	1	TfIIA-L
0.148494	0.609509	0.182	0.074	1	CG13689
0.0636294	0.609167	0.455	0.24	1	Cka
0.0107424	0.608294	0.182	0.038	1	CG13516
0.225559	0.608085	0.364	0.251	1	alph
0.690378	0.604838	0.182	0.151	1	CG1637
0.465358	0.602971	0.182	0.125	1	dsd
0.522897	0.599993	0.545	0.488	1	SkpA
0.414929	0.595755	0.182	0.113	1	rst
0.128306	0.595507	0.636	0.49	1	CBP
0.70869	0.594355	0.091	0.143	1	hrg
0.582695	0.591447	0.182	0.143	1	wge
0.0100539	0.589288	0.182	0.037	1	CG5815
0.0078899	0.58787	0.818	0.412	1	sm
0.746548	0.587125	0.091	0.136	1	SREBP
2.40011e-05	0.586528	0.636	0.18	0.344607	CAP
0.546416	0.583957	0.273	0.228	1	nrv1
0.164919	0.582223	0.273	0.141	1	crok
0.703826	0.581175	0.364	0.42	1	Tim17b
0.996713	0.580558	0.182	0.203	1	CG9922
0.0375078	0.57959	0.455	0.211	1	fz
0.709471	0.575305	0.273	0.26	1	CG6700
0.23457	0.570896	0.273	0.16	1	U2af50
0.331543	0.568418	0.364	0.276	1	Rab14
0.296003	0.56795	0.364	0.272	1	MSBP
0.309353	0.566837	0.182	0.1	1	Rpt5
0.0221954	0.565799	0.909	0.657	1	Atg8a
0.251434	0.564222	0.182	0.091	1	thoc7
0.368108	0.557577	0.182	0.109	1	l(1)G0004
0.242392	0.555601	0.455	0.35	1	gw
0.572788	0.553872	0.091	0.17	1	CG44242
0.337382	0.552065	0.182	0.104	1	CG31908
0.0199842	0.551956	0.182	0.043	1	CG12393
0.985992	0.551857	0.091	0.101	1	CG13865
0.957055	0.550612	0.182	0.219	1	Galphas
0.261772	0.549417	0.182	0.093	1	nclb
0.77284	0.5462	0.182	0.171	1	d4
0.599993	0.546133	0.182	0.145	1	Sap30
0.850801	0.545192	0.182	0.184	1	CG8188
0.535548	0.543784	0.182	0.135	1	PRAS40
0.643933	0.540953	0.273	0.259	1	CG12004
0.820126	0.540192	0.091	0.124	1	lncRNA:CR32218
0.313611	0.537345	0.273	0.179	1	CG15019
0.949753	0.536134	0.091	0.105	1	RabX4
0.593414	0.535715	0.182	0.143	1	Zyx
0.812131	0.534811	0.273	0.279	1	spoon
0.237198	0.534588	0.455	0.35	1	CG10543
0.235101	0.534004	0.182	0.088	1	Vamp7
0.0327212	0.533947	0.182	0.048	1	CG10904
0.173494	0.533464	0.182	0.078	1	CG12547
0.681382	0.531903	0.182	0.158	1	DnaJ-1
0.57362	0.531848	0.182	0.141	1	Npc1a
0.212013	0.530464	0.182	0.084	1	CG1103
0.806809	0.529109	0.182	0.178	1	CG1927
0.186571	0.52908	0.182	0.08	1	CG5961
0.219079	0.528885	0.182	0.085	1	CG10365
0.0370755	0.528055	0.182	0.049	1	CG1815
0.342506	0.526016	0.273	0.184	1	drk
0.0480621	0.52485	0.818	0.602	1	Rho1
0.359668	0.524352	0.182	0.107	1	Rpn7
0.284297	0.524073	0.182	0.095	1	Hr39
0.361177	0.523505	0.182	0.106	1	tinc
0.23443	0.523151	0.273	0.148	1	kek2
0.462071	0.520526	0.273	0.212	1	scrib
0.0196017	0.519736	0.182	0.042	1	Tmtc3
0.724592	0.518475	0.182	0.153	1	Antp
0.506665	0.518296	0.273	0.222	1	Sema2a
0.930936	0.516907	0.182	0.2	1	RpS15Ab
0.0426332	0.516553	0.364	0.148	1	lncRNA:CR30009
0.941125	0.516122	0.182	0.211	1	Nmda1
0.0889783	0.514897	0.455	0.256	1	CG13868
0.209481	0.514705	0.182	0.084	1	lncRNA:CR30055
0.97971	0.513089	0.091	0.101	1	Rpn9
0.503089	0.512581	0.091	0.186	1	Srp9
0.926993	0.507342	0.091	0.108	1	CG9240
0.210988	0.506879	0.364	0.234	1	SdhB
0.57944	0.506592	0.091	0.168	1	Uev1A
0.328541	0.506476	0.182	0.102	1	CG32425
0.0642874	0.505497	0.182	0.057	1	CG10055
0.762808	0.505307	0.273	0.287	1	DCP2
0.402348	0.50413	0.182	0.113	1	Rpb8
0.226761	0.504038	0.545	0.452	1	Ip259
0.239813	0.503397	0.182	0.088	1	egr
0.762034	0.499037	0.182	0.169	1	Tsp96F
0.606321	0.497642	0.273	0.243	1	eRF1
0.922589	0.492637	0.182	0.197	1	Vps24
0.227767	0.492347	0.182	0.085	1	CG17754
0.051451	0.491854	0.364	0.147	1	Hsp67Bc
0.641971	0.491176	0.091	0.155	1	Klc
0.847786	0.489156	0.091	0.12	1	CG5515
0.754935	0.487481	0.182	0.17	1	tud
0.11123	0.48748	0.636	0.458	1	wdb
0.662758	0.487018	0.182	0.154	1	CG16974
0.15641	0.486373	0.364	0.196	1	zfh2
0.986817	0.484862	0.182	0.209	1	Atg1
0.701993	0.483783	0.364	0.377	1	RpL22
0.351919	0.481502	0.182	0.105	1	Cp190
0.934794	0.477854	0.091	0.107	1	scramb2
0.3314	0.472281	0.182	0.103	1	Cdk12
0.865988	0.472061	0.091	0.117	1	CG7656
0.332573	0.471748	0.545	0.466	1	Vha36-1
0.249292	0.47083	0.273	0.16	1	Unc-115a
0.194526	0.470804	0.182	0.08	1	CG3689
0.00541938	0.469566	0.273	0.065	1	CG30413
0.573987	0.46421	0.273	0.243	1	ND-51
0.964999	0.464137	0.091	0.103	1	Tgi
0.135693	0.461759	0.455	0.267	1	Spn27A
0.258214	0.460727	0.364	0.232	1	cv-2
0.736151	0.460447	0.182	0.159	1	PIP4K
0.608404	0.46008	0.182	0.144	1	CG16711
0.502022	0.457154	0.091	0.187	1	p24-1
0.805995	0.454991	0.182	0.249	1	Tom7
0.730658	0.452384	0.182	0.165	1	Pcyt1
0.24981	0.452235	0.182	0.089	1	CG14696
0.281406	0.45182	0.182	0.093	1	Peritrophin-A
0.721767	0.451074	0.182	0.157	1	veli
0.901228	0.450634	0.091	0.112	1	Pi3K21B
0.0994901	0.449524	0.182	0.064	1	CG9384
0.0496025	0.447579	0.727	0.437	1	ct
0.512525	0.447031	0.273	0.221	1	robl
0.924488	0.44678	0.182	0.193	1	east
0.417085	0.446746	0.182	0.114	1	Tl
0.393827	0.444438	0.273	0.191	1	Rgl
0.847054	0.44371	0.091	0.12	1	Rpn8
0.362675	0.442836	0.182	0.104	1	CG12065
0.865766	0.442504	0.273	0.305	1	Gug
0.521207	0.442432	0.182	0.129	1	Plc21C
0.21209	0.440309	0.455	0.313	1	AnxB11
0.0835941	0.438375	1	0.832	1	mt:ND4
0.251925	0.438219	0.364	0.246	1	aop
0.424496	0.437936	0.455	0.39	1	AP-2sigma
0.498584	0.437403	0.182	0.126	1	Crag
0.672648	0.433786	0.091	0.149	1	galectin
0.732893	0.433125	0.273	0.272	1	anne
0.807682	0.432684	0.091	0.126	1	Usp10
0.0165579	0.431172	0.182	0.04	1	CG3823
0.770516	0.430436	0.182	0.171	1	ghi
0.908411	0.428934	0.091	0.11	1	Ythdf
0.0237579	0.428801	1	0.991	1	mt:CoII
0.0421497	0.428774	0.455	0.212	1	mub
0.706306	0.428442	0.182	0.153	1	Ppa
0.805539	0.428265	0.182	0.177	1	Srp14
0.337952	0.426196	0.273	0.178	1	ewg
0.34519	0.423566	0.364	0.261	1	Rala
0.820275	0.423101	0.182	0.179	1	slmb
0.499136	0.420092	0.182	0.125	1	Syx13
0.124134	0.419896	0.545	0.34	1	CG11658
0.658955	0.419707	0.182	0.152	1	Rpt1
0.700816	0.418077	0.182	0.158	1	Lpin
0.751962	0.417864	0.182	0.167	1	CG5021
0.249209	0.414974	0.273	0.157	1	crim
0.620869	0.414234	0.182	0.146	1	CG2201
0.664519	0.413881	0.182	0.152	1	Pmp70
0.812856	0.411739	0.091	0.125	1	CG5938
0.758772	0.408481	0.182	0.168	1	cni
0.802118	0.405414	0.091	0.126	1	CG8149
0.521881	0.404535	0.182	0.123	1	ssp7
0.288525	0.403868	0.182	0.092	1	nolo
0.151817	0.40324	0.182	0.072	1	CG15387
0.469037	0.400126	0.182	0.119	1	CG32758
0.02893	0.39837	1	0.994	1	mt:CoIII
0.625875	0.397845	0.273	0.249	1	CG15012
0.529152	0.397347	0.182	0.129	1	CG3558
0.457439	0.392861	0.182	0.12	1	Ubc4
0.576099	0.39279	0.273	0.231	1	da
0.884047	0.391037	0.182	0.185	1	Mmp2
0.853955	0.389671	0.182	0.184	1	Cul1
0.698437	0.38854	0.273	0.268	1	ND-B17.2
0.242281	0.388389	0.818	0.699	1	Ggamma1
0.547768	0.382977	0.182	0.131	1	Yippee
0.311103	0.382506	0.273	0.17	1	vih
0.740148	0.381133	0.182	0.163	1	Ctl2
0.541549	0.379778	0.273	0.225	1	Rad23
0.448143	0.379102	0.182	0.117	1	tweek
0.867309	0.377273	0.273	0.332	1	dlg1
0.920634	0.377007	0.273	0.305	1	Unc-76
0.48661	0.376012	0.273	0.212	1	lncRNA:CR40469
0.400629	0.375695	0.273	0.193	1	Nup153
0.890804	0.375561	0.182	0.191	1	CG32278
0.793189	0.374688	0.091	0.128	1	bonsai
0.999329	0.373242	0.364	0.457	1	akirin
0.542281	0.372721	0.182	0.131	1	Rpt2
0.67875	0.371885	0.273	0.26	1	CG9775
0.69459	0.370896	0.273	0.258	1	lin-28
0.422209	0.370689	0.182	0.113	1	Vti1b
0.762881	0.366562	0.091	0.132	1	CG5028
0.258749	0.365797	0.182	0.4	1	Pp1alpha-96A
0.667365	0.365671	0.273	0.25	1	sdt
0.785046	0.364783	0.182	0.17	1	CG5676
0.779548	0.363145	0.273	0.265	1	CG8677
0.607714	0.362614	0.182	0.14	1	Rpn10
0.372008	0.359599	0.182	0.105	1	CG17029
0.129694	0.359503	1	0.923	1	RpS3
0.454342	0.357062	0.273	0.202	1	foxo
0.156544	0.35653	0.182	0.073	1	CG5727
0.602131	0.355762	0.091	0.162	1	CG44774
0.239813	0.355623	0.182	0.087	1	mbt
0.218904	0.354938	0.182	0.082	1	CG3295
0.872942	0.352659	0.182	0.235	1	Pfdn5
0.74097	0.349748	0.091	0.136	1	mRpS25
0.798759	0.347788	0.091	0.126	1	CG17202
0.633181	0.345216	0.182	0.28	1	CG12730
0.876893	0.34459	0.273	0.364	1	sqh
0.694667	0.343055	0.273	0.264	1	eIF3e
0.50502	0.341142	0.455	0.398	1	Smr
0.616912	0.339501	0.182	0.141	1	CG5567
0.932984	0.338979	0.182	0.197	1	CG11857
0.0765805	0.338139	0.545	0.3	1	luna
0.872498	0.336856	0.182	0.186	1	SRPK
0.766086	0.335576	0.091	0.132	1	FBXO11
0.961427	0.327109	0.182	0.215	1	Hers
0.889477	0.326687	0.182	0.18	1	Rip11
0.191799	0.326649	0.182	0.079	1	HP5
0.802589	0.325316	0.273	0.274	1	TfIIA-S
0.401445	0.323547	0.182	0.109	1	Adar
0.752215	0.319446	0.273	0.254	1	PlexA
0.486499	0.31882	0.091	0.19	1	Stt3B
0.625858	0.316982	0.091	0.158	1	CG14806
0.583255	0.31599	0.182	0.135	1	CG17896
0.112855	0.313395	1	0.878	1	chinmo
0.541028	0.31272	0.545	0.539	1	eIF1
0.315206	0.312598	0.727	0.735	1	mt:ND3
0.92717	0.311961	0.455	0.598	1	eEF1gamma
0.471383	0.309935	0.273	0.203	1	ScsbetaA
0.151383	0.307865	0.818	0.846	1	mt:ND5
0.69236	0.30736	0.091	0.144	1	CG5694
0.721771	0.306285	0.091	0.139	1	bigmax
0.760297	0.306121	0.091	0.132	1	nudE
0.70367	0.30498	0.182	0.154	1	Arp1
0.122035	0.303352	0.818	0.653	1	scyl
0.455666	0.302732	0.455	0.382	1	Tob
0.702519	0.300011	0.091	0.143	1	Alg11
0.760757	0.298738	0.182	0.164	1	CG43143
0.920032	0.297735	0.182	0.193	1	Rab35
0.472962	0.297164	0.455	0.391	1	CtsB1
0.558955	0.292738	0.636	0.606	1	Cyt-c-p
0.573113	0.292446	0.455	0.421	1	CkIalpha
0.721735	0.290724	0.182	0.156	1	Vps20
0.112812	0.288169	1	0.881	1	ps
0.59805	0.287362	0.182	0.137	1	Ras64B
0.145401	0.285142	0.818	0.874	1	eIF4A
0.974613	0.284377	0.091	0.101	1	CG4645
0.591433	0.283924	0.091	0.165	1	RanBPM
0.973722	0.282552	0.182	0.213	1	CG11137
0.98034	0.2807	0.091	0.1	1	CG6843
0.92426	0.278743	0.182	0.194	1	CG1840
0.914456	0.278327	0.091	0.109	1	Eaf
0.933218	0.277754	0.091	0.107	1	Mfe2
0.145868	0.277437	0.727	0.496	1	AnxB9
0.505714	0.275948	0.364	0.314	1	Gprk1
0.690406	0.274505	0.091	0.145	1	Gie
0.78581	0.274429	0.182	0.252	1	bin3
0.871241	0.272955	0.091	0.115	1	Dif
0.847585	0.268918	0.091	0.117	1	Trim9
0.742601	0.266455	0.182	0.245	1	Ank
0.221539	0.265251	0.818	0.636	1	His3.3B
0.610643	0.264018	0.091	0.16	1	Taf4
0.63642	0.263702	0.545	0.631	1	eff
0.928048	0.262936	0.091	0.107	1	Prosalpha4
0.418173	0.259178	0.091	0.208	1	babos
0.14169	0.257845	1	0.973	1	28SrRNA-Psi:CR40741
0.932109	0.257092	0.091	0.106	1	CG8675
0.58143	0.25648	0.091	0.167	1	CG3566
0.389366	0.25625	0.909	0.841	1	RpS19a
0.928394	0.254564	0.091	0.107	1	Sec31
0.707609	0.251949	0.182	0.153	1	CG31224
0.758215	0.251288	0.091	0.132	1	CrebA
0.664725	0.25096	0.273	0.246	1	Max
