## Supplementary material for "A *Drosophila* glial cell atlas reveals a mismatch between detectable transcriptional diversity and morphological diversity": Source data file 4

### Sheet: Sheet1
Hairpin B3 - Alexa 546; Hairpin B5 - Alexa 647
Oligo name	Oligo sequence (5' to 3')
CG6126_B5_1	CTCACTCCCAATCTCTATAAGCAAAACGAATCCGGGATAAACAAC
CG6126_B5_2	CTCACTCCCAATCTCTATAATCCCGACAAACGGGCACACATCGAT
CG6126_B5_3	CTCACTCCCAATCTCTATAACAGGGCCGACCAGCAGAACACGGTT
CG6126_B5_4	CTCACTCCCAATCTCTATAAGCCGCACACAGTACGCTTGGTAGGT
CG6126_B5_5	CTCACTCCCAATCTCTATAAGGCGCTGGATTTTTCTTCGGCCGCC
CG6126_B5_6	CTCACTCCCAATCTCTATAAGAGGAGCTTTCCTGCCATTACCACC
CG6126_B5_7	CTCACTCCCAATCTCTATAACGATCGACGACCCAGGCGATCTAGG
CG6126_B5_8	CTCACTCCCAATCTCTATAACAGAGAATTGGCGAACCAGCAGAGG
CG6126_B5_9	CTCACTCCCAATCTCTATAACGGCAGGAACATAACCCAGAAGCCC
CG6126_B5_10	CTCACTCCCAATCTCTATAATCCGAAGTTCTCTCCATCCTCAATG
CG6126_B5_11	CTCACTCCCAATCTCTATAATACATAATCCACAGCCATGTTTGAT
CG6126_B5_12	CTCACTCCCAATCTCTATAAGGACTCTAGCTCGCCATTGGGCTTC
CG6126_B5_13	CTCACTCCCAATCTCTATAAGGTGGGAAACAGTTCGGCTGAGTAA
CG6126_B5_14	CTCACTCCCAATCTCTATAAGAGCCACTGGCGGTCAGGGATGAGT
CG6126_B5_15	CTCACTCCCAATCTCTATAAGTTATCCACGCCCTCGATGAAGCAG
CG6126_B5_16	CTCACTCCCAATCTCTATAAGTAGTACGTCGTGTCGTATACGTAA
CG6126_B5_17	CTCACTCCCAATCTCTATAAGGCCGGTATCTTCGGATCAAATGAG
CG6126_B5_18	CTCACTCCCAATCTCTATAAGACCGCCGGCAGCATTTGAACTGGC
CG6126_B5_19	CTCACTCCCAATCTCTATAATCCCATCCAGCGGCGATCGCACACA
CG6126_B5_20	CTCACTCCCAATCTCTATAACAGGTAGGGATTTCCATACAGCTTG
CG6126_B5_21	CTGCTGATAGTTACGGGTCGCGAAGAACTACCCTACAAATCCAAT
CG6126_B5_22	CAGCAATGTAATGAGCGGAGTAAGGAACTACCCTACAAATCCAAT
CG6126_B5_23	CACACCCACACCGATGATCAATTGGAACTACCCTACAAATCCAAT
CG6126_B5_24	ACCAGCGAAAACAGCCTGGAAGGTAAACTACCCTACAAATCCAAT
CG6126_B5_25	GGGCGTGCGGAAGAGGTCGCTCAATAACTACCCTACAAATCCAAT
CG6126_B5_26	GTAGATTACGGCAAAGGAACCGGCGAACTACCCTACAAATCCAAT
CG6126_B5_27	GCCACCCAACATCAGGGTGGAGGTGAACTACCCTACAAATCCAAT
CG6126_B5_28	GGCACTGAGCGATAGTCCGTAATAAAACTACCCTACAAATCCAAT
CG6126_B5_29	CTCGGGCATGGGCTGGTTCATTGTCAACTACCCTACAAATCCAAT
CG6126_B5_30	ACACTGACTGAACCAAGTATCTCCCAACTACCCTACAAATCCAAT
CG6126_B5_31	CCCAAGTTTCCCCATCAGGTCCTCCAACTACCCTACAAATCCAAT
CG6126_B5_32	AGGACTACTGGGATCGAACATGAGGAACTACCCTACAAATCCAAT
CG6126_B5_33	CAATCCCATGGCCGAGTTCCGCACCAACTACCCTACAAATCCAAT
CG6126_B5_34	ACAGCCATGCAGTCCGTAGATCACTAACTACCCTACAAATCCAAT
CG6126_B5_35	GTTCCATGGTGTCACCGACAAGCTGAACTACCCTACAAATCCAAT
CG6126_B5_36	GTTCCAGTCGATGGTGCGCGAAGTCAACTACCCTACAAATCCAAT
CG6126_B5_37	GATCAGGGCCACCACGCCGAACAGCAACTACCCTACAAATCCAAT
CG6126_B5_38	AGCGCTCGATCAGCTATCAACTCTTAACTACCCTACAAATCCAAT
CG6126_B5_39	CAGCATGAACACGGTCTGCACAATGAACTACCCTACAAATCCAAT
CG6126_B5_40	CTCCACGAGGCCCATGATGAACAGGAACTACCCTACAAATCCAAT
CG9743_B5_1	CTCACTCCCAATCTCTATAACAGATCCGGCCATCTGATCTGCGGG
CG9743_B5_2	ACCGATGTGCAGGAATGCCTGTGCTAACTACCCTACAAATCCAAT
CG9743_B5_3	CTCACTCCCAATCTCTATAATCTCTGGCCGGCGATCGAAAAGGCA
CG9743_B5_4	GTGATCAAGGGCCCACGTGTAGGCAAACTACCCTACAAATCCAAT
CG9743_B5_5	CTCACTCCCAATCTCTATAAAATCGGGGATGAAAGGCACATGTTT
CG9743_B5_6	AACAGACGTCGCCTGTTTCTGGCCGAACTACCCTACAAATCCAAT
CG9743_B5_7	CTCACTCCCAATCTCTATAAACGTCCTTTGGCCAGGCCTAGCCAG
CG9743_B5_8	CAAGACCATGTCAGGGGATACCGATAACTACCCTACAAATCCAAT
CG9743_B5_9	CTCACTCCCAATCTCTATAACATAGCCTAGTTTAGAGGATCTGAG
CG9743_B5_10	ATGGTGGATGGGCGTTGGGTGATGGAACTACCCTACAAATCCAAT
CG9743_B5_11	CTCACTCCCAATCTCTATAAGTCCGCGGCGATATACTTCGGTACT
CG9743_B5_12	GTGTGGTTCGGGATTCTGGGTTACTAACTACCCTACAAATCCAAT
CG9743_B5_13	CTCACTCCCAATCTCTATAATGTCTCCGAGAACTTGTGATGTATC
CG9743_B5_14	ACGCTTCGCATTGTGCGGATCGGCGAACTACCCTACAAATCCAAT
CG9743_B5_15	CTCACTCCCAATCTCTATAACCAGAAGTACCAGGGCACGGCCACC
CG9743_B5_16	CCAGAAGGACATCCAGAGATCCTCGAACTACCCTACAAATCCAAT
CG9743_B5_17	CTCACTCCCAATCTCTATAACTACAACTTAATACTAGGAAAACCA
CG9743_B5_18	AAACAGAGCATAAGGCATGGCTTGGAACTACCCTACAAATCCAAT
CG9743_B5_19	CTCACTCCCAATCTCTATAACTTCAGCTCTCCTCCATTCGGGACA
CG9743_B5_20	TGTAGCGTCTGTGGCATGGCCTCTGAACTACCCTACAAATCCAAT
CG9743_B5_21	CTCACTCCCAATCTCTATAAGAAGAGCTGGTACAGTCCGTAGAGG
CG9743_B5_22	CCAGAGGAATGTGTAGAAGTTCGCGAACTACCCTACAAATCCAAT
CG9743_B5_23	CTCACTCCCAATCTCTATAACCCGAAGCCCCACACCGGATCCTTG
CG9743_B5_24	GATATCCTCTCGGGGAATGTCCTTGAACTACCCTACAAATCCAAT
CG9743_B5_25	CTCACTCCCAATCTCTATAACGGTATGTAGTACTTCCGCTGGAAC
CG9743_B5_26	CAGGATGATGGAGCAGAGCGCGAAGAACTACCCTACAAATCCAAT
CG9743_B5_27	CTCACTCCCAATCTCTATAACCTCACTCTCTGCTCTACTCTTTTC
CG9743_B5_28	CTCGCCGGGATTCGGATTCTTCGCGAACTACCCTACAAATCCAAT
CG9743_B5_29	CTCACTCCCAATCTCTATAAGCGATGGGCTCCCGCCGTGATGCCG
CG9743_B5_30	TGCAGTGTAGGACTTGTGGGACCAGAACTACCCTACAAATCCAAT
CG9743_B5_31	CTCACTCCCAATCTCTATAAAGTGGACATGAGGTTCTTGTCGTAC
CG9743_B5_32	GGCCAGCAGGGAGACAATGGGAGCCAACTACCCTACAAATCCAAT
Tret1-1_B3_1	GTCCCTGCCTCTATATCTTTCGCGGAGTTTCCGGAATAAGGAACA
Tret1-1_B3_2	TCCTCCAGACCACGGCCCACAAACCTTCCACTCAACTTTAACCCG
Tret1-1_B3_3	GTCCCTGCCTCTATATCTTTTGGGATCGCATCAAACCCTTCAGTT
Tret1-1_B3_4	CGCGATGCCTGACGATCGGCATCGGTTCCACTCAACTTTAACCCG
Tret1-1_B3_5	GTCCCTGCCTCTATATCTTTGCCGGCAGAATCTCACCCATCATCA
Tret1-1_B3_6	ACCGAGGCAGCCGATCCGCGAATTTTTCCACTCAACTTTAACCCG
Tret1-1_B3_7	GTCCCTGCCTCTATATCTTTACCGAGGACATGCGGCGCACACGGC
Tret1-1_B3_8	TTGAAGGACAATGGCTTGATATTGGTTCCACTCAACTTTAACCCG
Tret1-1_B3_9	GTCCCTGCCTCTATATCTTTACAACTAACTACGATTCATGTCATT
Tret1-1_B3_10	TTGGTTTTTTGCGCTTGCTTTTGCATTCCACTCAACTTTAACCCG
JhI-21_B3_1	GTCCCTGCCTCTATATCTTTAAAGGGAGCTTCCCACGGATTCGGT
JhI-21_B3_2	GTCCCTGCCTCTATATCTTTGCCTCTTATGCCGGAGCCACAACAT
JhI-21_B3_3	GTCCCTGCCTCTATATCTTTACAGACCGGAGTAGAAGGCGTAGCC
JhI-21_B3_4	GTCCCTGCCTCTATATCTTTTGATTGTGGTGAGCAGAGTTAGACA
JhI-21_B3_5	GTCCCTGCCTCTATATCTTTCAGATCTTGTGATGCATGTGCCCAG
JhI-21_B3_6	GTCCCTGCCTCTATATCTTTAGATGCCCGATCCAATGATGGTGCC
JhI-21_B3_7	GTCCCTGCCTCTATATCTTTTGCTCGTGACCAGGGGCATGGCTAT
JhI-21_B3_8	GTCCCTGCCTCTATATCTTTGAGCCACAATGGTCTGCGTGGTTGG
JhI-21_B3_9	GTCCCTGCCTCTATATCTTTTCAGGGAGGGAATGGGCGTCTGTTG
JhI-21_B3_10	GTCCCTGCCTCTATATCTTTCGAAAAGGCGCGCCGATGTGAAGAG
JhI-21_B3_11	GTCCCTGCCTCTATATCTTTCAGCCAGGGTTATGCCGATGCCAAT
JhI-21_B3_12	GTCCCTGCCTCTATATCTTTACTGGTACACGTTATCCGTGAGCAG
JhI-21_B3_13	GTCCCTGCCTCTATATCTTTAGGTCACCGCCACGGCCAGCGAACT
JhI-21_B3_14	GTCCCTGCCTCTATATCTTTTAATGGCGAATAGCGCACATTGTCA
JhI-21_B3_15	GTCCCTGCCTCTATATCTTTCATATCGGTCCGTCATGATGTCTGC
JhI-21_B3_16	GTCCCTGCCTCTATATCTTTCCGGCGCGGCGCATCCATTTGTGGG
JhI-21_B3_17	GTCCCTGCCTCTATATCTTTGAAGGAATCCCACCAGCGGTCCAAA
JhI-21_B3_18	GTCCCTGCCTCTATATCTTTCAGTGGCCATGTAGTACAGTCCGGA
JhI-21_B3_19	GTCCCTGCCTCTATATCTTTCCATGAAGGTGATGGGCAGCGCAAG
JhI-21_B3_20	GTCCCTGCCTCTATATCTTTCGTAGCACTTGGGCTTCTTTTTTCG
JhI-21_B3_21	ATAAAATGCCGCAAGTCAGCCAAATTTCCACTCAACTTTAACCCG
JhI-21_B3_22	GGACTTTAATGGGTCGGGGCAAGTCTTCCACTCAACTTTAACCCG
JhI-21_B3_23	TTAAGTAGTTCCAGCCACCAAAGGCTTCCACTCAACTTTAACCCG
JhI-21_B3_24	TCATGGACACCTTCACCGACAGGCATTCCACTCAACTTTAACCCG
JhI-21_B3_25	ACACCAGCAGGTAGGCGTAATCCCCTTCCACTCAACTTTAACCCG
JhI-21_B3_26	AAATAAAGACTCCCGTGGGAGCAATTTCCACTCAACTTTAACCCG
JhI-21_B3_27	AATAGGCCAAGTTGACCAGAACATATTCCACTCAACTTTAACCCG
JhI-21_B3_28	GCTTGACCGCATAATGGGCAAAAGATTCCACTCAACTTTAACCCG
JhI-21_B3_29	TGAGCAGCGACATAAGACACGTGAATTCCACTCAACTTTAACCCG
JhI-21_B3_30	GCAAATGCCCCTCCTGAGCCCCAGTTTCCACTCAACTTTAACCCG
JhI-21_B3_31	CGATGAAGGCGTAGTAGAACGGAATTTCCACTCAACTTTAACCCG
JhI-21_B3_32	AGAGCACCGAGCTGAAGTAGTTGATTTCCACTCAACTTTAACCCG
JhI-21_B3_33	CCAGCGGTCCGAACACTCGGTTTCCTTCCACTCAACTTTAACCCG
JhI-21_B3_34	TGTGGGATTCTTCTGCTTACCCTCTTTCCACTCAACTTTAACCCG
JhI-21_B3_35	CGACCAGGCTGGTGGTCACTCCATTTTCCACTCAACTTTAACCCG
JhI-21_B3_36	CCTCGCCATCAGCGGGATTTGGATTTTCCACTCAACTTTAACCCG
JhI-21_B3_37	GGATGATGAGCAGTGCGATCCAGAGTTCCACTCAACTTTAACCCG
JhI-21_B3_38	ACGGATTTCTGAAGTTCTCCAGCTCTTCCACTCAACTTTAACCCG
JhI-21_B3_39	GCAGCAGTACGAGTGTCACGCAGCTTTCCACTCAACTTTAACCCG
JhI-21_B3_40	TCTCCACTACGGAATTGGACAATCGTTCCACTCAACTTTAACCCG
Cyp311a1_B5_1	CTCACTCCCAATCTCTATAATCCATAGCGTTACGCCGGCGCAGTA
Cyp311a1_B5_2	TATCGTGCGCCAATCCGTACATATTAACTACCCTACAAATCCAAT
Cyp311a1_B5_3	CTCACTCCCAATCTCTATAAGAAAGATCCAGTCGGACGAGAGAAG
Cyp311a1_B5_4	CAAGATCACGCCAGAGTTGGGTGCGAACTACCCTACAAATCCAAT
Cyp311a1_B5_5	CTCACTCCCAATCTCTATAAAGGCATACGGATCCGGATAGTATTC
Cyp311a1_B5_6	CCTCCGGCAACCAACGTTCCGGCTTAACTACCCTACAAATCCAAT
Cyp311a1_B5_7	CTCACTCCCAATCTCTATAAGCTCTGTGAAAACGAGAAAGATATA
Cyp311a1_B5_8	GATAGGTGGCACCGAAGCGATCGCGAACTACCCTACAAATCCAAT
Cyp311a1_B5_9	CTCACTCCCAATCTCTATAATGAAGGCGGGTGGGGCGACAGCGCC
Cyp311a1_B5_10	GTGGTCCTCCAGAGAAGGGTATATAAACTACCCTACAAATCCAAT
Cyp311a1_B5_11	CTCACTCCCAATCTCTATAATCGCTAGAGCATATAGCACAAACGA
Cyp311a1_B5_12	GCAGACGCGTTTGCGTTTCGGGAAAAACTACCCTACAAATCCAAT
Cyp311a1_B5_13	CTCACTCCCAATCTCTATAAGCGTCTCCTCCGCCGAATGGAGGAA
Cyp311a1_B5_14	GCAGCGTTGGATCATGAAGCGCCTGAACTACCCTACAAATCCAAT
Cyp311a1_B5_15	CTCACTCCCAATCTCTATAAGTCGCGTCCAATGGGCACCATGGCT
Cyp311a1_B5_16	GAAAGGCGGGCGTTAGGAGGCGACGAACTACCCTACAAATCCAAT
Cyp311a1_B5_17	CTCACTCCCAATCTCTATAAGTTCCATTTGGAATTCCCTAACAAG
Cyp311a1_B5_18	GCCTGAGCGGAGCCTGCTCCGGACTAACTACCCTACAAATCCAAT
Cyp311a1_B5_19	CTCACTCCCAATCTCTATAATGAGGGCGTCCAGATCCGTGGTTTC
Cyp311a1_B5_20	TCAACGCCTCCAAATAGGGCAGCCCAACTACCCTACAAATCCAAT
Cyp311a1_B5_21	CTCACTCCCAATCTCTATAATAGTCTGGCGTCCAGTGGTGGGCAC
Cyp311a1_B5_22	TCCGTCCTCCAATCTCGGTCGATTGAACTACCCTACAAATCCAAT
Cyp311a1_B5_23	CTCACTCCCAATCTCTATAACCAATTGGGCGCCCATTGAGGTGTC
Cyp311a1_B5_24	TGGGCGAATGATCCACGGACTGGGTAACTACCCTACAAATCCAAT
Cyp311a1_B5_25	CTCACTCCCAATCTCTATAAGTTCCCCCATATCCAGCAACTCCTT
Cyp311a1_B5_26	CCAGGAGATTGTGGGCTCTGCCCGCAACTACCCTACAAATCCAAT
Cyp311a1_B5_27	CTCACTCCCAATCTCTATAAAACGCTCCACATGCCCACCAATCGC
Cyp311a1_B5_28	CCCTGGTGGCCCCCAGTCGCCCGACAACTACCCTACAAATCCAAT
Cyp311a1_B5_29	CTCACTCCCAATCTCTATAATCTTCTCGAGCGATTCGATCGGACT
Cyp311a1_B5_30	GCCACAGTGCCATGTTGCTGGTTGTAACTACCCTACAAATCCAAT
Cyp311a1_B5_31	CTCACTCCCAATCTCTATAAAAATGGTCAGGGTGATCAGTAGCAG
Cyp311a1_B5_32	GCAGTGTCCATTTCCGCACCAGGATAACTACCCTACAAATCCAAT
CG7135_B5_1	CTCACTCCCAATCTCTATAAGAAGAACTGCGGCGTAAGGTACAAT
CG7135_B5_2	CTCACTCCCAATCTCTATAAAGCGCTGAAACTATCCACCGCCCTC
CG7135_B5_3	CTCACTCCCAATCTCTATAACTCCTGCCGCCGGTCACGTAGCACC
CG7135_B5_4	CTCACTCCCAATCTCTATAACAGGACTCGTTCGGTGAAGTGCTCG
CG7135_B5_5	CTCACTCCCAATCTCTATAAACCGAATCCCTCACAGTCACCGACC
CG7135_B5_6	CTCACTCCCAATCTCTATAATTCGCGCTTTCTGATTTCATCCATG
CG7135_B5_7	CTCACTCCCAATCTCTATAAATAAATGTGCAGGCGGGCCAGAATG
CG7135_B5_8	CTCACTCCCAATCTCTATAACCTGGCGAATGTCTCGTCGTGAAAG
CG7135_B5_9	CTCACTCCCAATCTCTATAACTCGGCATTGCGATACTTAATCTGA
CG7135_B5_10	CTCACTCCCAATCTCTATAAGGGATAGCGGTCCACAATGGTTTCT
CG7135_B5_11	CTCACTCCCAATCTCTATAAGACACCGATGACCTGCAGGTCCAGC
CG7135_B5_12	CTCACTCCCAATCTCTATAAGTACTTGAAGAATATGTTGTTCACC
CG7135_B5_13	CTCACTCCCAATCTCTATAAGCCTGCGGCGCAAAGGTCCTCCAGG
CG7135_B5_14	CTCACTCCCAATCTCTATAAACCGATCATGCTCATCAGCGGGAAG
CG7135_B5_15	CTCACTCCCAATCTCTATAAGTATCCGTAAATTGCAATTGTGGCG
CG7135_B5_16	CTCACTCCCAATCTCTATAACTTGAGGCTCTCCAGCGTGCGAGTG
CG7135_B5_17	CTCACTCCCAATCTCTATAAGAAGCACAGCTGGAAGTCAATAATC
CG7135_B5_18	CTCACTCCCAATCTCTATAAGAAGAGCAGCTTGAAGGGCTCCGAA
CG7135_B5_19	CTCACTCCCAATCTCTATAAGGCATGGTATTCGGCCAGTTTGGCC
CG7135_B5_20	CTGCAATCCGTGCTCCAGGGTGCGCAACTACCCTACAAATCCAAT
CG7135_B5_21	ATAGTAGTGCTTGGGAGCCAAAGTCAACTACCCTACAAATCCAAT
CG7135_B5_22	CAGGGACCTGTAGTAGATGTCGACAAACTACCCTACAAATCCAAT
CG7135_B5_23	GTTGCCGCGCAGTGGGTACACCGCCAACTACCCTACAAATCCAAT
CG7135_B5_24	GTAGCGGTAGAGCTTTGTGGTGATCAACTACCCTACAAATCCAAT
CG7135_B5_25	TCCGAAAGCCACAAAGAAACCGTAGAACTACCCTACAAATCCAAT
CG7135_B5_26	GTGCATGTAGAAAAGCGTCTCCTTGAACTACCCTACAAATCCAAT
CG7135_B5_27	TCCTTCGAACATGAGCTGCACCTTCAACTACCCTACAAATCCAAT
CG7135_B5_28	GATCAGGGATGTCTCCATTGCGCAGAACTACCCTACAAATCCAAT
CG7135_B5_29	GATGGCATCCATGTGGAGCAGACCGAACTACCCTACAAATCCAAT
CG7135_B5_30	CCCGCCACGCGTCAGATTGGTCAGCAACTACCCTACAAATCCAAT
CG7135_B5_31	CACCTGCTGCACCGTGTACTCCGCAAACTACCCTACAAATCCAAT
CG7135_B5_32	ACCCAGCTGGCGGCACTTCAACTGAAACTACCCTACAAATCCAAT
CG7135_B5_33	CTTCAGTGAGTTGTCCTCGGAGTCCAACTACCCTACAAATCCAAT
CG7135_B5_34	TGGCTCCTCCAGTGCGTCCGACATCAACTACCCTACAAATCCAAT
CG7135_B5_35	CAACTCGTCCAGACGTTTCAAGGTGAACTACCCTACAAATCCAAT
CG7135_B5_36	GTTGATGTCGAAGCCCAGGCTGCCGAACTACCCTACAAATCCAAT
CG7135_B5_37	AGCGGCCAGCTTTAGGAGCTGAGTGAACTACCCTACAAATCCAAT
CG7135_B5_38	CTCCCGTTCGGCCATGACCATGGTGAACTACCCTACAAATCCAAT
CG13003_B3_1	GTCCCTGCCTCTATATCTTTGCTGGTTAATCTCGGCCTAATCGAT
CG13003_B3_2	GTCCCTGCCTCTATATCTTTCGGTGGTAGGACTATGCCCGGTACC
CG13003_B3_3	GTCCCTGCCTCTATATCTTTGGGCGCCGGATAGACGTAGGCCGGA
CG13003_B3_4	GTCCCTGCCTCTATATCTTTTCTAAGAAGCTGTCCCAGTGATGCC
CG13003_B3_5	GTCCCTGCCTCTATATCTTTTGGCGGATAGTACAACGAGGGATCA
CG13003_B3_6	GTCCCTGCCTCTATATCTTTCCGACCCGGTAGGTAGGAATCCGGC
CG13003_B3_7	GTCCCTGCCTCTATATCTTTAGCCTCCTCGTTGAGAGAGCCACCC
CG13003_B3_8	GTCCCTGCCTCTATATCTTTTCTGGAAGTGGTGGTGGTGGTGGTG
CG13003_B3_9	GTCCCTGCCTCTATATCTTTCAGGCCCTTGGACGCCACCGTGTCG
CG13003_B3_10	GTCCCTGCCTCTATATCTTTATCCCGTTCCCTTTCGGACCACAAG
CG13003_B3_11	GTCCCTGCCTCTATATCTTTGATCTGCGGCTCATAGATGGGTTGC
CG13003_B3_12	GTCCCTGCCTCTATATCTTTGGTGAGCAGCAGGACCAAATCGGGG
CG13003_B3_13	GTCCCTGCCTCTATATCTTTATGCTCACGCTGGTGAAGATTATTG
CG13003_B3_14	GTCCCTGCCTCTATATCTTTAGTTGTGGATCTCGAGATGCTCGGC
CG13003_B3_15	GTCCCTGCCTCTATATCTTTGGCCACGGGCACCAGACGGTATAGG
CG13003_B3_16	GTCCCTGCCTCTATATCTTTACGCTGACGCTGTCCAGGAGGCTGG
CG13003_B3_17	GTCCCTGCCTCTATATCTTTGAGATTTTCAGCGGCGGCGCCTTGG
CG13003_B3_18	GTCCCTGCCTCTATATCTTTCACCAGGCGCTGAATCATTCGGGGC
CG13003_B3_19	GTCCCTGCCTCTATATCTTTCCCTGGTCGCTTGGGAATGCGGCGG
CG13003_B3_20	GTCCCTGCCTCTATATCTTTATTTTGACACTACGTTTATCAATGA
CG13003_B3_21	ATTACTAAATCTCGTCGTGGCTACCTTCCACTCAACTTTAACCCG
CG13003_B3_22	CTCGAGTCGGCTGAAGTGATCCGGCTTCCACTCAACTTTAACCCG
CG13003_B3_23	AGAGGGGTAGAGCAGCCAGGGGGCATTCCACTCAACTTTAACCCG
CG13003_B3_24	TCCTCCTGTTGGCGAAATAAGGTTGTTCCACTCAACTTTAACCCG
CG13003_B3_25	GTTGCTCCTGTACACGAACGTATAGTTCCACTCAACTTTAACCCG
CG13003_B3_26	CTGGTGCTGTTTGCCCACGCGGTAGTTCCACTCAACTTTAACCCG
CG13003_B3_27	CGGCCACGGGCCCTGCTGATTATCATTCCACTCAACTTTAACCCG
CG13003_B3_28	TCGGATGGCGGGCAAGTGCACTGGATTCCACTCAACTTTAACCCG
CG13003_B3_29	GGGTCCCAGGAGCGGCGGAGTTCTCTTCCACTCAACTTTAACCCG
CG13003_B3_30	CTGCCTTACCGATCGCTCCCTGTCCTTCCACTCAACTTTAACCCG
CG13003_B3_31	CACAAATTGCGGTATCGGAGTGCTGTTCCACTCAACTTTAACCCG
CG13003_B3_32	CATATCGATAGTTGATCGCCATCGATTCCACTCAACTTTAACCCG
CG13003_B3_33	ACTTGGCGATGCCTTGTAGTGCTGCTTCCACTCAACTTTAACCCG
CG13003_B3_34	AGTATTGGATCTGGGTGGAGGCAGCTTCCACTCAACTTTAACCCG
CG13003_B3_35	CTGTTTGTTCCTCCAGTGCTTGTGCTTCCACTCAACTTTAACCCG
CG13003_B3_36	GAGCTGCTGTTTGCCGACCCGCAAATTCCACTCAACTTTAACCCG
CG13003_B3_37	TCCCGTCCGGGCAACAGGATGCGATTTCCACTCAACTTTAACCCG
CG13003_B3_38	CCCCTGGGCATTGTGGATGTGACCGTTCCACTCAACTTTAACCCG
CG13003_B3_39	CTCCGAGTTGCGGGCATAGCTCAGCTTCCACTCAACTTTAACCCG
CG13003_B3_40	GTTCGGCTTGGCCTCCGTATAGATCTTCCACTCAACTTTAACCCG
GstE9_B3_1	GTCCCTGCCTCTATATCTTTTTAAGCTAGTGCAAACAATTACACA
GstE9_B3_2	GTCCCTGCCTCTATATCTTTACCGATGAACGCTTCCAGAAAGTCA
GstE9_B3_3	GTCCCTGCCTCTATATCTTTACTAGCCTCTACGCCGTACAGTACT
GstE9_B3_4	GTCCCTGCCTCTATATCTTTCATTCTGTCTAGCCAGCCGTTTAAC
GstE9_B3_5	GTCCCTGCCTCTATATCTTTAACTACACTGTAGTCGGCGATGGTT
GstE9_B3_6	GTCCCTGCCTCTATATCTTTGCAGCCCTGGAATAACACACCCGAC
GstE9_B3_7	GTCCCTGCCTCTATATCTTTCAGATAAGCGCAAATGGCGTGACTC
GstE9_B3_8	GTCCCTGCCTCTATATCTTTGCCTTGGCTGTTGACTTGAAACTAA
GstE9_B3_9	GTCCCTGCCTCTATATCTTTCTCATACTGAAGGCCCAGGGCGTCG
GstE9_B3_10	GTCCCTGCCTCTATATCTTTACGCGGCACCTCAGTTATGTTCTTG
GstE9_B3_11	GTCCCTGCCTCTATATCTTTGCGTTTGAAGTAATCCTTGGGATAC
GstE9_B3_12	GTCCCTGCCTCTATATCTTTCAGGCTGAACTCCTTCGTCTTGTGC
GstE9_B3_13	AATCAGAACACGTTGCGTTTGTAACTTCCACTCAACTTTAACCCG
GstE9_B3_14	GACCGGTCCGCAGAGGTAAGCCTGATTCCACTCAACTTTAACCCG
GstE9_B3_15	GGTCAGTTTGCATGCTCGCACCGGCTTCCACTCAACTTTAACCCG
GstE9_B3_16	GAGCGACTGGTAATTGGGCTGTGCGTTCCACTCAACTTTAACCCG
GstE9_B3_17	CAATCCCACTAGGCTGGAGACCGAGTTCCACTCAACTTTAACCCG
GstE9_B3_18	GAACAACGGAATGGCTATGTTCCGGTTCCACTCAACTTTAACCCG
GstE9_B3_19	GTCATCACTCTTGGCATAGCGTCTATTCCACTCAACTTTAACCCG
GstE9_B3_20	TTTTCCCATCGCTTCAGGTGTCCGCTTCCACTCAACTTTAACCCG
GstE9_B3_21	ACCGGCCAGCAGGTTCACCAGCCTATTCCACTCAACTTTAACCCG
GstE9_B3_22	GGCCTCGTAGATGGCATCAATCTGGTTCCACTCAACTTTAACCCG
GstE9_B3_23	AAAGTGCAGGCGCTGATCAACGAGTTTCCACTCAACTTTAACCCG
GstE9_B3_24	CACGGGTACCGTGTGCTGCGGATTCTTCCACTCAACTTTAACCCG
nimb4_B3_1	GTCCCTGCCTCTATATCTTTGGATTCATAGAGGCGTATGTGGTGA
nimb4_B3_2	TGGATGAGCGATGCGTTCACCTTGATTCCACTCAACTTTAACCCG
nimb4_B3_3	GTCCCTGCCTCTATATCTTTTCCCCGCAATCCGGCAGACAGGTCG
nimb4_B3_4	GAGATGCACACCCCATTATCGCAGTTTCCACTCAACTTTAACCCG
nimb4_B3_5	GTCCCTGCCTCTATATCTTTGGACCCGGGACTATGGCGCATCCGC
nimb4_B3_6	TACTCGCAACGCTGGTAGGTGCGTTTTCCACTCAACTTTAACCCG
nimb4_B3_7	GTCCCTGCCTCTATATCTTTATATCGCTGAGTGTGGTCAAGTTGA
nimb4_B3_8	TGAGAGCTCCGAACTCACAACCACCTTCCACTCAACTTTAACCCG
nimb4_B3_9	GTCCCTGCCTCTATATCTTTCACTGGCTCCAGTCATATTCATAGC
nimb4_B3_10	TGGCACCGCTCACCGCAATCCGGAATTCCACTCAACTTTAACCCG
nimb4_B3_11	GTCCCTGCCTCTATATCTTTATTATATAGGGTTTCCGTGTGGTGG
nimb4_B3_12	CTCCGGGGCAGCGACAAACCGTTGGTTCCACTCAACTTTAACCCG
nimb4_B3_13	GTCCCTGCCTCTATATCTTTGATTCCTTTGTGGCGCGCTACCGAA
nimb4_B3_14	ATTGTTGACATCTCAGTGCTGGGCGTTCCACTCAACTTTAACCCG
nimb4_B3_15	GTCCCTGCCTCTATATCTTTTTGCGTTTTTGGAATCCGGGGAAGC
nimb4_B3_16	CAATCGCCTTCGCAGGTGATGCCGTTTCCACTCAACTTTAACCCG
nimb4_B3_17	GTCCCTGCCTCTATATCTTTTCGCATCGCTCCCGATTCCGGACGT
nimb4_B3_18	AAACCACATCCACCCACGCAGACCGTTCCACTCAACTTTAACCCG
nimb4_B3_19	GTCCCTGCCTCTATATCTTTGGCACACAATTGTTGCGGTAGTTGA
nimb4_B3_20	CCATGCGGACAGCCCAACGGACAGGTTCCACTCAACTTTAACCCG
nimb4_B3_21	GTCCCTGCCTCTATATCTTTCGTTGCTCCGCGCGCAGGCGCAGCT
nimb4_B3_22	TCGTGCTCACGCAGCAGTTCCCGCTTTCCACTCAACTTTAACCCG
DAT_B5_1	CTCACTCCCAATCTCTATAAAACGAACTATCCAAGCCCAAAGTTA
DAT_B5_2	GCTGTGATTATAGCCTCTGAACCACAACTACCCTACAAATCCAAT
DAT_B5_3	CTCACTCCCAATCTCTATAAAAACCAATCATGTCCCGTATATCCT
DAT_B5_4	CACACCTGCCAGTATCTTCCCGGTGAACTACCCTACAAATCCAAT
DAT_B5_5	CTCACTCCCAATCTCTATAAATCAGCCCGTAAACCGTGATGAAGA
DAT_B5_6	TCCGCATATGTCAGTGGCTCGTAGCAACTACCCTACAAATCCAAT
DAT_B5_7	CTCACTCCCAATCTCTATAATAACCCAGCACGGAGAATATCACAA
DAT_B5_8	ATTCTTACACCCAGTGTGTGGGCCAAACTACCCTACAAATCCAAT
DAT_B5_9	CTCACTCCCAATCTCTATAACCAGGTCCTTCGGTGGCAACATCTT
DAT_B5_10	GCAGCTGGATAGACCACGAAAACCAAACTACCCTACAAATCCAAT
DAT_B5_11	CTCACTCCCAATCTCTATAATGCGACTATATAACCCGTCGTGTCC
DAT_B5_12	TTGGATATATGTCCGGTTGGTGACAAACTACCCTACAAATCCAAT
DAT_B5_13	CTCACTCCCAATCTCTATAAAGGGCAGTAAACCACACAACCTTGC
DAT_B5_14	AGAATCAGTAGCACTGCATAGGGAAAACTACCCTACAAATCCAAT
DAT_B5_15	CTCACTCCCAATCTCTATAACCAGCTACAAACAGCTCTCGGTTTC
DAT_B5_16	CCGACCACGAAGTACAGGGAAAACAAACTACCCTACAAATCCAAT
DAT_B5_17	CTCACTCCCAATCTCTATAAGCATTGGCCCAACTGGGATACACAT
DAT_B5_18	GAGGAACCAGCTATGCACCAACCCAAACTACCCTACAAATCCAAT
DAT_B5_19	CTCACTCCCAATCTCTATAAATACGTGAACATCGGTTGTTGGTAA
DAT_B5_20	AAACTCTCCTGCAAAGCCACAATCTAACTACCCTACAAATCCAAT
DAT_B5_21	CTCACTCCCAATCTCTATAATGCTGACCCAGGGCCAATTCCATAT
DAT_B5_22	CAGCAGGTTATGGCACCCTTACGATAACTACCCTACAAATCCAAT
DAT_B5_23	CTCACTCCCAATCTCTATAACCCTCCACATGGCCAACCGCTGACG
DAT_B5_24	AAATATTCCGATGCTGCGGACTGAAAACTACCCTACAAATCCAAT
DAT_B5_25	CTCACTCCCAATCTCTATAAGCCACCAAAATCGAGTAGCCAGCAG
DAT_B5_26	GACACGGCGATTGCCTCAAAGAACAAACTACCCTACAAATCCAAT
DAT_B5_27	CTCACTCCCAATCTCTATAAGTCAAAATTGTGAACCGCTGACGCA
DAT_B5_28	ATCGATTGCTGATCTCGCCATGGTGAACTACCCTACAAATCCAAT
DAT_B5_29	CTCACTCCCAATCTCTATAAGTGGTGACCCCGTTCAGCACCATTG
DAT_B5_30	TCGGTTAATCGCACCACGGTGACCTAACTACCCTACAAATCCAAT
DAT_B5_31	CTCACTCCCAATCTCTATAATCGGTGACATGCGAGCGTTTGCAAA
DAT_B5_32	AATTTCAAAATCGGAGCTGTTGCGCAACTACCCTACAAATCCAAT
wrapper_B5_1	CTCACTCCCAATCTCTATAAGGGGCACTCCCTGGGCCTCGCACAC
wrapper_B5_2	CGTTCAACCGCCAGGTGATGACCGGAACTACCCTACAAATCCAAT
wrapper_B5_3	CTCACTCCCAATCTCTATAATCGAGGGGATCTGTCGGAACTTGAG
wrapper_B5_4	TGGTTCTAACCTGGCGGGTGACATTAACTACCCTACAAATCCAAT
wrapper_B5_5	CTCACTCCCAATCTCTATAAGCTGGAGGCCATGTAGAGTGTATGT
wrapper_B5_6	AAACGGAAACTTCGTAGAGACTAGCAACTACCCTACAAATCCAAT
wrapper_B5_7	CTCACTCCCAATCTCTATAATGTACACCACGGGTTGGGGTATGCT
wrapper_B5_8	CAAGATGGGCACGGGAGCCCAGTTTAACTACCCTACAAATCCAAT
wrapper_B5_9	CTCACTCCCAATCTCTATAACCAGGATGAGGCTTTGCCGATTCCC
wrapper_B5_10	GGCCCGCCTGGTTCCTCGATTTGATAACTACCCTACAAATCCAAT
wrapper_B5_11	CTCACTCCCAATCTCTATAACGGTCTGCCAAACGAGGACATGCGA
wrapper_B5_12	TGAACTCCATGATCGGTAGCAGGCTAACTACCCTACAAATCCAAT
wrapper_B5_13	CTCACTCCCAATCTCTATAACCGTGAGATCCGATGGTTCAATCAA
wrapper_B5_14	CCTCGAAGATTGCACCTATCCGCTGAACTACCCTACAAATCCAAT
wrapper_B5_15	CTCACTCCCAATCTCTATAACTGAGCACATATGGGGCGTCATTTT
wrapper_B5_16	TTAGGGCCGCAAGCAAACACCTCACAACTACCCTACAAATCCAAT
wrapper_B5_17	CTCACTCCCAATCTCTATAAGCACTGTATCGTTCTCATAGGTTTT
wrapper_B5_18	AGGGAGTGTTTAAGGTGCACGGAAGAACTACCCTACAAATCCAAT
wrapper_B5_19	CTCACTCCCAATCTCTATAACGCGACAAAGTCAACTTTGAACTGA
wrapper_B5_20	TCGGAATTAGAACGGTCCGCTCTGGAACTACCCTACAAATCCAAT
wrapper_B5_21	CTCACTCCCAATCTCTATAATCGTCTGCAACTCCGACTCGTGAGT
wrapper_B5_22	CGTTCACGTAGTGATCCACCGACCGAACTACCCTACAAATCCAAT
wrapper_B5_23	CTCACTCCCAATCTCTATAAGTCCGTGATGGAACCACTTAACCGT
wrapper_B5_24	TGGAGTGGGCTCCCAGTGCCACCGGAACTACCCTACAAATCCAAT
wrapper_B5_25	CTCACTCCCAATCTCTATAATCAGCTCAACACTTCCGCTTTTCAC
wrapper_B5_26	TAAAGAGGCAGGGCATCGGACGGCCAACTACCCTACAAATCCAAT
wrapper_B5_27	CTCACTCCCAATCTCTATAATGGCAAAACGCACTATCTTGCTATT
wrapper_B5_28	AGTTGGGCAGTTCAACTTCTCCGCCAACTACCCTACAAATCCAAT
wrapper_B5_29	CTCACTCCCAATCTCTATAATCTTCACCACCAGCATGTGACGCAC
wrapper_B5_30	ACTGCCCCATATCCGCGTTCCTCACAACTACCCTACAAATCCAAT
wrapper_B5_31	CTCACTCCCAATCTCTATAACGGTGTCACTGGACTGCACGTTGGC
wrapper_B5_32	CCGAGTTCATTTCGCAGTAGTAGTCAACTACCCTACAAATCCAAT
apolpp_B3_1	GTCCCTGCCTCTATATCTTTCATTAATATCGACACTCGGAACAAA
apolpp_B3_2	GTCCCTGCCTCTATATCTTTCCAATTGGAACGCCTTTTCATCTGC
apolpp_B3_3	GTCCCTGCCTCTATATCTTTAAGGTACTCCAATACTAGTTGGATA
apolpp_B3_4	GTCCCTGCCTCTATATCTTTTATCAACAATGGACTTCTGAGCCTT
apolpp_B3_5	GTCCCTGCCTCTATATCTTTGAATAGTGTAAAATCGGCGCCACGC
apolpp_B3_6	GTCCCTGCCTCTATATCTTTGTCTCGAATCCAAGGTAATGAAATT
apolpp_B3_7	GTCCCTGCCTCTATATCTTTCGCTAATAACAGCTACAGTAATATC
apolpp_B3_8	GTCCCTGCCTCTATATCTTTGAACAGCCTTTATTAAAAGCTGTCC
apolpp_B3_9	GTCCCTGCCTCTATATCTTTTACCCTCCCGATCTATAAGCGTAAT
apolpp_B3_10	GTCCCTGCCTCTATATCTTTTTGGAGACTGTATGTGAAATTTAGA
apolpp_B3_11	GTCCCTGCCTCTATATCTTTCTTTAAGTATCCATTGAGTAACTTT
apolpp_B3_12	GTCCCTGCCTCTATATCTTTCTAAAGCAAACGTGCACGCAGTGGC
apolpp_B3_13	GTCCCTGCCTCTATATCTTTCAAATACATTGTAGTTCGTGCCAAA
apolpp_B3_14	GTCCCTGCCTCTATATCTTTTTACGCTGGGCCCCTTAGGGATAGC
apolpp_B3_15	GTCCCTGCCTCTATATCTTTTATGTGTAGGGCACATGCCGAAAAC
apolpp_B3_16	GTCCCTGCCTCTATATCTTTTTGTATCATCTGAGTCGTTCGGAAC
apolpp_B3_17	GTCCCTGCCTCTATATCTTTCGATTATGGACCCAATTTTTTGCTC
apolpp_B3_18	GTCCCTGCCTCTATATCTTTTTGTTGAACTCTTAATGCAAATATT
apolpp_B3_19	GTCCCTGCCTCTATATCTTTTTAAGTTCCGCGCCTTCGTAATTAT
apolpp_B3_20	GTCCCTGCCTCTATATCTTTACTCTGAATCTTCGTTACGATTCTT
apolpp_B3_21	GTGCATTAAAGCCTATCTGAACGTTTTCCACTCAACTTTAACCCG
apolpp_B3_22	CCCCAGCGCGGAAGGGATAATCTAATTCCACTCAACTTTAACCCG
apolpp_B3_23	CTGCAAAACCTTGGGCTACAAGCTCTTCCACTCAACTTTAACCCG
apolpp_B3_24	TCCAAAGGGCTTGCAATTTATCGTATTCCACTCAACTTTAACCCG
apolpp_B3_25	TGCCTACTCCGTACTCAGAATATAATTCCACTCAACTTTAACCCG
apolpp_B3_26	GTGCAATATCACATGCCTTGCGGTATTCCACTCAACTTTAACCCG
apolpp_B3_27	CGAGGTCAACGTTAAAGCCCTCTCCTTCCACTCAACTTTAACCCG
apolpp_B3_28	TGCTTCTAATCGAGACCCAAATGGATTCCACTCAACTTTAACCCG
apolpp_B3_29	CAAGGTTGTCTGCTACTTCGAAATATTCCACTCAACTTTAACCCG
apolpp_B3_30	GTGTTAGGGAAGCATCAATATCGTATTCCACTCAACTTTAACCCG
apolpp_B3_31	TGTTGGTTTTGTCAGGTGTGCCGATTTCCACTCAACTTTAACCCG
apolpp_B3_32	TAATCTGCTTAACTGCCGAACCATATTCCACTCAACTTTAACCCG
apolpp_B3_33	CAACATTTTCTTGTCGGACGCTTGCTTCCACTCAACTTTAACCCG
apolpp_B3_34	AAGCGATATTGTATTTCATCCTGGCTTCCACTCAACTTTAACCCG
apolpp_B3_35	TTGCGTTACCCACTTTCGATGTTGATTCCACTCAACTTTAACCCG
apolpp_B3_36	TTTTTGCAGATCCGGACACTTTAAGTTCCACTCAACTTTAACCCG
apolpp_B3_37	CGTGTCGCTGATTACTTTCGTATTTTTCCACTCAACTTTAACCCG
apolpp_B3_38	CGTTACCAGCTTGAACCTCACTTAATTCCACTCAACTTTAACCCG
apolpp_B3_39	TTATCTGCTCGCGATGCGAACAGCTTTCCACTCAACTTTAACCCG
apolpp_B3_40	TCGCGGACAAATAAGCTTCAATACGTTCCACTCAACTTTAACCCG
Dop1R1_B5_1	CTCACTCCCAATCTCTATAATCCTCACCAACTATTGTATCCATTT
Dop1R1_B5_2	CTCACTCCCAATCTCTATAATCGTCGTCCACGCGCAGACCGCCGC
Dop1R1_B5_3	CTCACTCCCAATCTCTATAACGAACTGAAGGCTGAACGTCGACTG
Dop1R1_B5_4	CTCACTCCCAATCTCTATAACGGTTTAAACTGTGAGACATCGAGT
Dop1R1_B5_5	CTCACTCCCAATCTCTATAAAATTGCGCTCCAAAGATCCAATATC
Dop1R1_B5_6	CTCACTCCCAATCTCTATAATTGCCGATCCGGCGCAGGCTGCGCT
Dop1R1_B5_7	CTCACTCCCAATCTCTATAAGTACGGCAATAAATTGCCCGACTAC
Dop1R1_B5_8	CTCACTCCCAATCTCTATAATATCTGAGCGGATCCTTGATGTGAA
Dop1R1_B5_9	CTCACTCCCAATCTCTATAATTCGATACTAAATGCGGCAATTGAA
Dop1R1_B5_10	CTCACTCCCAATCTCTATAATCGGAATTATGTCCGATTATATGGG
Dop1R1_B5_11	CTCACTCCCAATCTCTATAACAATCAGGCGAAATTACAGCATTAA
Dop1R1_B5_12	CTCACTCCCAATCTCTATAAACGTGATACGGCGAACTGTGGGTGT
Dop1R1_B5_13	CTCACTCCCAATCTCTATAAACGTGCTTCTGGGCATAGCAGTATA
Dop1R1_B5_14	CTCACTCCCAATCTCTATAATTCAGAATTGACGCCGTCGAGCACA
Dop1R1_B5_15	CTCACTCCCAATCTCTATAAGTCATTGGAACGAGGATGATTAGGA
Dop1R1_B5_16	CTCACTCCCAATCTCTATAATAGCCATTTGTCAGCAGTTGGATGT
Dop1R1_B5_17	CTCACTCCCAATCTCTATAAACCGATAGGAAGATGCCAACAACTA
Dop1R1_B5_18	CTCACTCCCAATCTCTATAACCAGTGAGATTCAGACAGCATTTTG
Dop1R1_B5_19	CTCACTCCCAATCTCTATAAGCGCTCGAGCGGCCCGAGTTCATCA
Dop1R1_B5_20	CTCACTCCCAATCTCTATAACAGGTCTTGCAGAAGGCGGCCGTGA
Dop1R1_B5_21	ATTGACACAAGTGACAGCGGCTCCGAACTACCCTACAAATCCAAT
Dop1R1_B5_22	TATCGCGTGGTCAGCGCTCCATCGTAACTACCCTACAAATCCAAT
Dop1R1_B5_23	CAGCGGGCCACCGCTTGACGAACCGAACTACCCTACAAATCCAAT
Dop1R1_B5_24	AGTAGGGTAGAGGGCTGGGATTGCTAACTACCCTACAAATCCAAT
Dop1R1_B5_25	ACATCAAAGGCCACCCAAGTATCACAACTACCCTACAAATCCAAT
Dop1R1_B5_26	GCAATCGCTAACGAGGCCAGGAACAAACTACCCTACAAATCCAAT
Dop1R1_B5_27	TTTTCAGCGAGAGATTCTTAGTTGCAACTACCCTACAAATCCAAT
Dop1R1_B5_28	GCCACGCGTCGTGTCACCCAACGGCAACTACCCTACAAATCCAAT
Dop1R1_B5_29	CAATGCAGCATTCTGCTAATACACTAACTACCCTACAAATCCAAT
Dop1R1_B5_30	CGCCCGTCAAGAATTCTCGATCGGCAACTACCCTACAAATCCAAT
Dop1R1_B5_31	ACGCGACCCAGAGTCATGTCCAGCCAACTACCCTACAAATCCAAT
Dop1R1_B5_32	ACCGTGACGGCCGCCTTGTGGTCGGAACTACCCTACAAATCCAAT
Dop1R1_B5_33	GGTCGAGTTACCGCCTTGATGGACTAACTACCCTACAAATCCAAT
Dop1R1_B5_34	TAGCGGTCCATCGAGATGGCGCACAAACTACCCTACAAATCCAAT
Dop1R1_B5_35	ATTGCAGCAATCGCCCGCATTGCATAACTACCCTACAAATCCAAT
Dop1R1_B5_36	TAGAACGATGTCAACGTTGTGCCATAACTACCCTACAAATCCAAT
Dop1R1_B5_37	TTTCCGGCCACCGAAAGGAATATCAAACTACCCTACAAATCCAAT
Dop1R1_B5_38	CCGCAGGGCAGCCATGTGGCTCCACAACTACCCTACAAATCCAAT
Dop1R1_B5_39	CAAATCGCAGACACCTGCTCCAGTTAACTACCCTACAAATCCAAT
Dop1R1_B5_40	AGGATCTTGAAGGTCTGTCCGCCGAAACTACCCTACAAATCCAAT
ana_B5_1	CTCACTCCCAATCTCTATAACTGAGTCGAAGCCTGGCCGGGATTG
ana_B5_2	CTCACTCCCAATCTCTATAAACTGCTGGCAAACTGGAGCGTCACA
ana_B5_3	CTCACTCCCAATCTCTATAAGACGCGCTTAAAGATATCGTTGAGT
ana_B5_4	CTCACTCCCAATCTCTATAATTATTTATGATGTAACACAACTATA
ana_B5_5	CTCACTCCCAATCTCTATAAGCAAGTGGGTGGCGCGAAGTAGAGC
ana_B5_6	CTCACTCCCAATCTCTATAATGGCTGCTCCGCGCAATTTGGAGCC
ana_B5_7	CTCACTCCCAATCTCTATAAGCTGTTCTTCATGGAGTTGCTACCG
ana_B5_8	CTCACTCCCAATCTCTATAAGATAAGGCATTGATTAATTTTGTTT
ana_B5_9	CTCACTCCCAATCTCTATAACATCTATTCCTGCTTGTGGGCTGGA
ana_B5_10	CTCACTCCCAATCTCTATAATTGCTGTTCACTGTTGCTCGCCGAG
ana_B5_11	CTCACTCCCAATCTCTATAACTTAAACGGTTCTGTTCGGTAAACG
ana_B5_12	CTCACTCCCAATCTCTATAAGGTTGTCTCCGCATTGCAAATGGGA
ana_B5_13	CTCACTCCCAATCTCTATAACACACGCTGCTGGCTCTCGTACTCG
ana_B5_14	CTCACTCCCAATCTCTATAAGTAGAGGCGGAGAAGGGCGCTGCTC
ana_B5_15	CTCACTCCCAATCTCTATAATTCGTGCGATTTAAATTTATTAATA
ana_B5_16	CTCACTCCCAATCTCTATAACACGCTGGCGGTCAGCTGGGGCTGC
ana_B5_17	CTCACTCCCAATCTCTATAACTCGAGTTGTGCGGACTCGGACTCC
ana_B5_18	CTCACTCCCAATCTCTATAAGGGTGAGTTGGATGTGGTGGATTCG
ana_B5_19	ATTGCCCGGGTTCTCAGTGCTGATGAACTACCCTACAAATCCAAT
ana_B5_20	ACGGTCGTCGTTATTGGATATGAAAAACTACCCTACAAATCCAAT
ana_B5_21	GTTGGGCTCGTTTGAGATGGCCTTCAACTACCCTACAAATCCAAT
ana_B5_22	GCAGAAAGGCACTTTAAACCTAGTGAACTACCCTACAAATCCAAT
ana_B5_23	CCATGGGACAGCAATGTCTGCCTGGAACTACCCTACAAATCCAAT
ana_B5_24	GGTGACACGGATTTGAGGACCCACGAACTACCCTACAAATCCAAT
ana_B5_25	AAACGCTCTGCTCTTGGGGGTGTTGAACTACCCTACAAATCCAAT
ana_B5_26	TGCAGAAGTTAGGGATTGTAATGCTAACTACCCTACAAATCCAAT
ana_B5_27	GGGGAATCGATGGGCGCGTGATTGTAACTACCCTACAAATCCAAT
ana_B5_28	TCGGTGGTGGTTCGAAATCGGCTCCAACTACCCTACAAATCCAAT
ana_B5_29	TGGCAATGTCCAACTCGCCAGATGAAACTACCCTACAAATCCAAT
ana_B5_30	GTTGCCCAGGGACCAGTCCTCCGGGAACTACCCTACAAATCCAAT
ana_B5_31	CCGCCGGTGGTGGACCAGGGGGGCAAACTACCCTACAAATCCAAT
ana_B5_32	CTCGCGAGTCTGGCCAGGATTGGTCAACTACCCTACAAATCCAAT
ana_B5_33	ATATTTGATTCGCAACTCTACACGAACTACCCTACAAATCCAAT
ana_B5_34	GTGCACCTCGATCATCAGGATGCCCAACTACCCTACAAATCCAAT
ana_B5_35	CATCAGCTCCTCCGCCTCGATCTCGAACTACCCTACAAATCCAAT
ana_B5_36	GCTCTCGTCCAGCTGGTTGTCGATCAACTACCCTACAAATCCAAT
Ork1_B3_1	GTCCCTGCCTCTATATCTTTCTCATCCTGTGTGGTCGTATTCTTG
Ork1_B3_2	GTCCCTGCCTCTATATCTTTGAGGATACCATTGACGGGGATGCCA
Ork1_B3_3	GTCCCTGCCTCTATATCTTTTACGATACAGGTAATACATCTTTCG
Ork1_B3_4	GTCCCTGCCTCTATATCTTTCGTCGATGGCCCCCGCTGGCAAGGC
Ork1_B3_5	GTCCCTGCCTCTATATCTTTGAAGTAGGTGAACACCCACGAGGGC
Ork1_B3_6	GTCCCTGCCTCTATATCTTTAGCGAGGTGCCTCCAGATTGAAATC
Ork1_B3_7	GTCCCTGCCTCTATATCTTTGTGATGTGAACTCGTTGACCGTCGA
Ork1_B3_8	GTCCCTGCCTCTATATCTTTATCCTTGGTGACGCCAGACCAGATG
Ork1_B3_9	GTCCCTGCCTCTATATCTTTTGTAGATGCTCTCGCGTCGGCGCTT
Ork1_B3_10	GTCCCTGCCTCTATATCTTTGAACAGTTGGCGCATTCGATGGACC
Ork1_B3_11	GTCCCTGCCTCTATATCTTTCACGCTGCTGTCCCTTGTAGCGCTG
Ork1_B3_12	GTCCCTGCCTCTATATCTTTTGCTGTAGTAGTCCAGCGGGGATCT
Ork1_B3_13	GTCCCTGCCTCTATATCTTTAGGGAAACAGACGTCGCAGACCATC
Ork1_B3_14	GTCCCTGCCTCTATATCTTTAGCTGCCATTCGATTCGAAGGGCGG
Ork1_B3_15	GTCCCTGCCTCTATATCTTTCAGAGGTCAGCGATGATGCCGATGC
Ork1_B3_16	GTCCCTGCCTCTATATCTTTCAATAGTGGAGCGACGCGCGTACAG
Ork1_B3_17	GTCCCTGCCTCTATATCTTTCATGCGGATCGTTTTGTTCATATAA
Ork1_B3_18	GTCCCTGCCTCTATATCTTTTGTCATGATCATCACAAGATATCCC
Ork1_B3_19	GTCCCTGCCTCTATATCTTTTGTCGGCGGCAATGTAACCGGTTTG
Ork1_B3_20	GTCCCTGCCTCTATATCTTTTCAGATCCGCAATGGTCGTCTGCTC
Ork1_B3_21	ACAGTAATCCGAGATCCGTTGAAGATTCCACTCAACTTTAACCCG
Ork1_B3_22	TCCAAAGTATTCGCCGAGGCCGGCATTCCACTCAACTTTAACCCG
Ork1_B3_23	TCCGCTGGACGTGGAAATACATATGTTCCACTCAACTTTAACCCG
Ork1_B3_24	GCCGTTGAGCGGACGTTCCGCCAGATTCCACTCAACTTTAACCCG
Ork1_B3_25	CAGCGAGATGGAATAGGGCCAGTTCTTCCACTCAACTTTAACCCG
Ork1_B3_26	TCGAACGCAGTGGCCTCTCGCTCTGTTCCACTCAACTTTAACCCG
Ork1_B3_27	AGCAGGCACGTGCTCTTGGACGTCGTTCCACTCAACTTTAACCCG
Ork1_B3_28	GTTGAGCATTCGCCGGAGGTAGCCCTTCCACTCAACTTTAACCCG
Ork1_B3_29	GGCGAGCGGATGGGGCTTGATTCTGTTCCACTCAACTTTAACCCG
Ork1_B3_30	CGCTAAAGCGACGACGGAATTTGCTTTCCACTCAACTTTAACCCG
Ork1_B3_31	CCATGGTCGAGTTGGCTGCTCCGTTTTCCACTCAACTTTAACCCG
Ork1_B3_32	ATTGACTGGAGGCCGCCGTGACCGTTTCCACTCAACTTTAACCCG
Ork1_B3_33	GATCCTGCGAGGGGCGCTTCTTCTGTTCCACTCAACTTTAACCCG
Ork1_B3_34	TCGTTAGCCCGCCGCCGCCGCTGGCTTCCACTCAACTTTAACCCG
Ork1_B3_35	CCGAGAATATGCTGCTACGGCGCGGTTCCACTCAACTTTAACCCG
Ork1_B3_36	CTGCTCCACCAGTGGGCGATATGCCTTCCACTCAACTTTAACCCG
Ork1_B3_37	TGTCGGTCCCAATTGAATGCTTGAATTCCACTCAACTTTAACCCG
Ork1_B3_38	CTTGCTCTGGAGGCCCCGAGTGATATTCCACTCAACTTTAACCCG
Ork1_B3_39	GGTCCACGTGTAGGGCGTATCATCATTCCACTCAACTTTAACCCG
Ork1_B3_40	GGGTGTGCACTACCTCGAGCGCACGTTCCACTCAACTTTAACCCG
Obp18a_B5_1	CTCACTCCCAATCTCTATAACACTGGAACATCCGCAACGGGAGTG
Obp18a_B5_2	CAGACACCGGCTATAGCACTTAACGAACTACCCTACAAATCCAAT
Obp18a_B5_3	CTCACTCCCAATCTCTATAACCACATAGTTATCAAGCAAATCCAT
Obp18a_B5_4	CTCTGCGTTAACGCGGCCAGCTGATAACTACCCTACAAATCCAAT
Obp18a_B5_5	CTCACTCCCAATCTCTATAAGTCGCACGTGTCCAGATTGGTGACG
Obp18a_B5_6	ATAACACTGGAGAATCAGGTATGGAAACTACCCTACAAATCCAAT
Obp18a_B5_7	CTCACTCCCAATCTCTATAAAATCACGTGGTCCTCTTGAGATCCT
Obp18a_B5_8	ATCGAACTGCTGCTTACACTGGGACAACTACCCTACAAATCCAAT
Obp18a_B5_9	CTCACTCCCAATCTCTATAACCCATCATCACCGAAATAATCCTGG
Obp18a_B5_10	CTTTCCCACCTTCTGCAGATCGATTAACTACCCTACAAATCCAAT
Obp18a_B5_11	CTCACTCCCAATCTCTATAAGGTCAGATTGTGGTGCTTTAGGCAA
Obp18a_B5_12	TGGAGCCACTGCCTGCACTTGGGCAAACTACCCTACAAATCCAAT
Tsf1_B5_1	CTCACTCCCAATCTCTATAACGGGGCAGCTGTACGTCCACGTTGC
Tsf1_B5_2	CTCACTCCCAATCTCTATAACCACGTCGCTTGTTCAACAAGGCGG
Tsf1_B5_3	CTCACTCCCAATCTCTATAACGATGATAGGCGATGTACATGTCCT
Tsf1_B5_4	CTCACTCCCAATCTCTATAAACCGCCACAAGGACATCATCCTGAG
Tsf1_B5_5	CTCACTCCCAATCTCTATAAGGACGAGCGTCGCGGGCGTAGGCAG
Tsf1_B5_6	CTCACTCCCAATCTCTATAATTGCGGCCGAAGCCAGTGTGGCAGG
Tsf1_B5_7	CTCACTCCCAATCTCTATAAGTTGCGCGAACAATGGTCAAATCCG
Tsf1_B5_8	CTCACTCCCAATCTCTATAATCCAGACTGGGGCACACCAGCTGCG
Tsf1_B5_9	CTCACTCCCAATCTCTATAATCGGACAGCGACTTCAGTTCGCGCT
Tsf1_B5_10	CTCACTCCCAATCTCTATAATCCTTGTCCTGCTGCGTTCGGATCT
Tsf1_B5_11	CTCACTCCCAATCTCTATAATCGTTGAAATACACATTCTTCTTGC
Tsf1_B5_12	CTCACTCCCAATCTCTATAACTGAACTTGTCCGGATAGTTGCACT
Tsf1_B5_13	CTCACTCCCAATCTCTATAAATGCGGATGCCCGCCTCCGAGGGAT
Tsf1_B5_14	CTCACTCCCAATCTCTATAATCGTCGTCGTTCTGGGCGCACAAGC
Tsf1_B5_15	CTCACTCCCAATCTCTATAAGCATCCTTGCTGTGGTACACGGCAT
Tsf1_B5_16	CTCACTCCCAATCTCTATAATCTGGGCCGGCACCCGGCAGACCAA
Tsf1_B5_17	CTCACTCCCAATCTCTATAAACCTTCAGGACGTGCGTGTTCTTCA
Tsf1_B5_18	CTCACTCCCAATCTCTATAAACATCCACCAGCTTGCCGCGGGCAC
Tsf1_B5_19	CTCACTCCCAATCTCTATAATTGAATTTGATGCTGGCCTTCTGGA
Tsf1_B5_20	CTCACTCCCAATCTCTATAATGCTTCACTGTCTCCTGCTCCACGC
Tsf1_B5_21	GTGGTGTCCGATCGGATGAAGATGGAACTACCCTACAAATCCAAT
Tsf1_B5_22	CTGGATGAGACACGACAAGCGTCCAAACTACCCTACAAATCCAAT
Tsf1_B5_23	GAGATCACGCGATAGTCCTCGTTCTAACTACCCTACAAATCCAAT
Tsf1_B5_24	GCCTCCCGTGTAACGCCGGGTGCTGAACTACCCTACAAATCCAAT
Tsf1_B5_25	TCGGTGGACTGAACGCACTCGAGTTAACTACCCTACAAATCCAAT
Tsf1_B5_26	TTGGTGATGGGGATCTTGTAGCCGAAACTACCCTACAAATCCAAT
Tsf1_B5_27	TGGTTGCTACGGGCATCCGCGTAGCAACTACCCTACAAATCCAAT
Tsf1_B5_28	TCACGGAAGTCGGTGACCGGTCGCCAACTACCCTACAAATCCAAT
Tsf1_B5_29	CCCACCAGGCACGACTGCGTGAAGAAACTACCCTACAAATCCAAT
Tsf1_B5_30	ATAATGCCCTCGTAACGGAAGGCGGAACTACCCTACAAATCCAAT
Tsf1_B5_31	AGCTCCGTGGTGAGCTGAACGGCTTAACTACCCTACAAATCCAAT
Tsf1_B5_32	AGGCAGCGTATGGCGCCATCATAGCAACTACCCTACAAATCCAAT
Tsf1_B5_33	ACTCGATCCCGTCCAGCCACGCACTAACTACCCTACAAATCCAAT
Tsf1_B5_34	TGGTGCAGCGCCTGGCATTTGGCGAAACTACCCTACAAATCCAAT
Tsf1_B5_35	TCCAAATAGACCTTGGGATCGATGGAACTACCCTACAAATCCAAT
Tsf1_B5_36	TCCGGATTGCCCTCCGCTGGCGGCGAACTACCCTACAAATCCAAT
Tsf1_B5_37	GTAGCGGAGATCTGCGGATCGGCGGAACTACCCTACAAATCCAAT
Tsf1_B5_38	TTCTGGAATTCGCCGAACAGAGCGAAACTACCCTACAAATCCAAT
Tsf1_B5_39	GCAGCACGGGATCGTTCGCAATTCTAACTACCCTACAAATCCAAT
Tsf1_B5_40	AACTTGTCCGAGATCAGCGAGAACAAACTACCCTACAAATCCAAT
Dtg_B5_1	CTCACTCCCAATCTCTATAACATTCGCCTGTTCTCGAGACTTTCA
Dtg_B5_2	CTCACTCCCAATCTCTATAAGCCTTGTTTCTTGGTGACTTGGTGC
Dtg_B5_3	CTCACTCCCAATCTCTATAAAGTTTGACGGGCCCGAAATCAACTG
Dtg_B5_4	CTCACTCCCAATCTCTATAAGGATGCGCACACAGATACTGAAACA
Dtg_B5_5	CTCACTCCCAATCTCTATAAACCTGCGGTGGTTGACGTTTTGGCT
Dtg_B5_6	CTCACTCCCAATCTCTATAAGCGTTGGCCACTCGCAAAGAACTAA
Dtg_B5_7	CTCACTCCCAATCTCTATAATGTTGTTTCAGCAACGATTACTTCA
Dtg_B5_8	CTCACTCCCAATCTCTATAATAGATGCTCCTGTTGAACTGAAACA
Dtg_B5_9	CTCACTCCCAATCTCTATAAAGTCTGGGGTTCCTCGGAAGGATCA
Dtg_B5_10	CTCACTCCCAATCTCTATAACAGCAGGCAGAAGACGATCACGCAG
Dtg_B5_11	CTCACTCCCAATCTCTATAATATGATCAGGGTGGACCGGTAGTTG
Dtg_B5_12	CTCACTCCCAATCTCTATAAGGCTTTGTCTTCGTTGAGAATCACG
Dtg_B5_13	CTCACTCCCAATCTCTATAACTCATCCGATTCGGAGCTATCCCCT
Dtg_B5_14	CTCACTCCCAATCTCTATAAGCCAGCATCGTGTGGGGGATAGGAG
Dtg_B5_15	CTCACTCCCAATCTCTATAAAAAGATCACTTCTTTGATTGGTTCC
Dtg_B5_16	CTCACTCCCAATCTCTATAAACTTTCATCAATTTCCTCGAATTTC
Dtg_B5_17	CTCACTCCCAATCTCTATAACCGAGCACTTTGGACCGCAAGCTTA
Dtg_B5_18	CTCACTCCCAATCTCTATAATACAAAATTATCCGTAGCCTCAACA
Dtg_B5_19	CTCACTCCCAATCTCTATAAGAAGATGACCAGCGAGGCCACGATG
Dtg_B5_20	CTCACTCCCAATCTCTATAAGATCTCCTCATTTGGCTCGGTAATC
Dtg_B5_21	GGGATGTGTAGATAAGGAATACAGCAACTACCCTACAAATCCAAT
Dtg_B5_22	AATTTCAACGGTAGATGGGTCCTCAAACTACCCTACAAATCCAAT
Dtg_B5_23	TGACTGATTGATTAGGTTGTCGCTCAACTACCCTACAAATCCAAT
Dtg_B5_24	CAAGGCACAGCAAGACTATCAAACAAACTACCCTACAAATCCAAT
Dtg_B5_25	TTTAGTGGGTTCCACGGTGACCAAGAACTACCCTACAAATCCAAT
Dtg_B5_26	TCCGACTACCACGCACCACGACCGAAACTACCCTACAAATCCAAT
Dtg_B5_27	CTTGGCAGCTTCTGTGATAGCTTCTAACTACCCTACAAATCCAAT
Dtg_B5_28	GGAAACTGTCTGGACTCTTTGTTCCAACTACCCTACAAATCCAAT
Dtg_B5_29	CTCTTCAAGATTACGTTCGTCGCGAAACTACCCTACAAATCCAAT
Dtg_B5_30	CTCGATTGGCTGAGCCGAGCACGAAAACTACCCTACAAATCCAAT
Dtg_B5_31	GATCACTGCTGTGCCGGAGCACAGGAACTACCCTACAAATCCAAT
Dtg_B5_32	CGTTTTGGTGATCGGTTGCTCAGTGAACTACCCTACAAATCCAAT
Dtg_B5_33	ATCCACTATTGCTCTCTCAGTTGGTAACTACCCTACAAATCCAAT
Dtg_B5_34	GTCAGCCGAGTTGCTATCGAAGGTTAACTACCCTACAAATCCAAT
Dtg_B5_35	TACCGGGGATTCATCATCACCTTTTAACTACCCTACAAATCCAAT
Dtg_B5_36	GGGCTCCTCATAAACTGGCACTGTAAACTACCCTACAAATCCAAT
Dtg_B5_37	CTCTTCAGCATCCAGGGATTTGGGCAACTACCCTACAAATCCAAT
Dtg_B5_38	CTGCTCCAGATTTCCGCCGTAAACCAACTACCCTACAAATCCAAT
Dtg_B5_39	GCCGTGCTGCCGTTGGAAGGAAACCAACTACCCTACAAATCCAAT
Dtg_B5_40	CTTAGCCTCAGCTTCCGCCTTTTTCAACTACCCTACAAATCCAAT
Ndae1_B3_1	GTCCCTGCCTCTATATCTTTGAAGAACTGTAAGCCCTTGAGTGAG
Ndae1_B3_2	CGGCATGAACATAATCAGTATGCGATTCCACTCAACTTTAACCCG
Ndae1_B3_3	GTCCCTGCCTCTATATCTTTGAAAGTCATATAGTCCCAGCCCATC
Ndae1_B3_4	GGCGACCCACATGCCGATCCAGAACTTCCACTCAACTTTAACCCG
Ndae1_B3_5	GTCCCTGCCTCTATATCTTTGCCCTGATTGACCGGGAAGTTCTTT
Ndae1_B3_6	TGGCGGTGTACAGACACAGTCGTATTTCCACTCAACTTTAACCCG
Ndae1_B3_7	GTCCCTGCCTCTATATCTTTATAGTCGAAGAAACTCATGGCGAAA
Ndae1_B3_8	CAGTTTCTGGGTGGGAACTCCCAGCTTCCACTCAACTTTAACCCG
Ndae1_B3_9	GTCCCTGCCTCTATATCTTTCGGGATGAGCCAGCCTCTGGTGCTT
Ndae1_B3_10	CCACCAGGGATTCTTCTCGACGAACTTCCACTCAACTTTAACCCG
Ndae1_B3_11	GTCCCTGCCTCTATATCTTTTTCGGTGGGCGGCGTTCCGCAATCT
Ndae1_B3_12	GAGGACCACCGACATGAGGAAAACGTTCCACTCAACTTTAACCCG
Ndae1_B3_13	GTCCCTGCCTCTATATCTTTCAGCGGGGTCAACAGCACGGAGACG
Ndae1_B3_14	AAGAACCGGCATAGGAATGTTACCGTTCCACTCAACTTTAACCCG
Ndae1_B3_15	GTCCCTGCCTCTATATCTTTGAAGCCATAGCCCATGCCACAAACG
Ndae1_B3_16	GAGAATTGTCAGCGGCTGACCCGAATTCCACTCAACTTTAACCCG
Ndae1_B3_17	GTCCCTGCCTCTATATCTTTGTAGATGAAGATGAAAGCGATCAGG
Ndae1_B3_18	AATGACCATCACGTTCTCAATAGCCTTCCACTCAACTTTAACCCG
Ndae1_B3_19	GTCCCTGCCTCTATATCTTTACAAGAATCCCAATTGTACTTGGCA
Ndae1_B3_20	ACCAACCAAGGTGCCATTGTAGGACTTCCACTCAACTTTAACCCG
Ndae1_B3_21	GTCCCTGCCTCTATATCTTTCTGTGGCTTCTCACCAGGGGCCGAG
Ndae1_B3_22	CACCCGCTGCTCGCGCACTCCCAGGTTCCACTCAACTTTAACCCG
Ndae1_B3_23	GTCCCTGCCTCTATATCTTTTTCTCCTGGCGGCAGTACGGTCACC
Ndae1_B3_24	TGGCTCAATTCGTATGGTTGGATCCTTCCACTCAACTTTAACCCG
Ndae1_B3_25	GTCCCTGCCTCTATATCTTTGACTTCCTGCGAGGGAATCGCCGCT
Ndae1_B3_26	CTTGGGCAACTCTGGCGGCCGCTTCTTCCACTCAACTTTAACCCG
Ndae1_B3_27	GTCCCTGCCTCTATATCTTTCATCAGGGTGGCCATCGCGCGGCCA
Ndae1_B3_28	CGCCACCTCGTGAAAGATCTCGTCGTTCCACTCAACTTTAACCCG
Ndae1_B3_29	GTCCCTGCCTCTATATCTTTCACGAACCAAGGCAGACCCATCATG
Ndae1_B3_30	GTGGTTGATGCTCAGCACGGTGGCGTTCCACTCAACTTTAACCCG
Ndae1_B3_31	GTCCCTGCCTCTATATCTTTGGCAGGGAATACGGCAATGATCGCC
Ndae1_B3_32	CATGAAGATCAGGATGGTTCCGAGATTCCACTCAACTTTAACCCG
GILT1_B3_1	GTCCCTGCCTCTATATCTTTGCCAAAGGTTTGAGCTGACTTGGAA
GILT1_B3_2	GTCCCTGCCTCTATATCTTTGTAGAAGGAGCGGATAAACCAAAGA
GILT1_B3_3	GTCCCTGCCTCTATATCTTTCACCTTAGCGGCACTATAAGCCGTG
GILT1_B3_4	GTCCCTGCCTCTATATCTTTGAACGGCGGTCGTGTTGTTAGCGGT
GILT1_B3_5	GTCCCTGCCTCTATATCTTTGAACGTCACTTCGGAGCCCTGGGTA
GILT1_B3_6	GTCCCTGCCTCTATATCTTTCGAGGCGCATCGCTGGCCGGGATAG
GILT1_B3_7	GTCCCTGCCTCTATATCTTTATAGGAGTTGGCCTGAATGTGCTCG
GILT1_B3_8	GTCCCTGCCTCTATATCTTTCGTAATGAACTTGGCGCTGTCCGGG
GILT1_B3_9	GTCCCTGCCTCTATATCTTTGCCCACCAAGTTCACCTGGGCGCGA
GILT1_B3_10	GTCCCTGCCTCTATATCTTTAGCGGCGATTTTGTGACTCATCTTC
GILT1_B3_11	GTCCCTGCCTCTATATCTTTACCAACAAAAAGGTCAAGAGCAAAA
GILT1_B3_12	GTCCCTGCCTCTATATCTTTGCCGGCCTTCCGGAGCAGAACGCTT
GILT1_B3_13	GTCCCTGCCTCTATATCTTTGCTGGCCAAAGATGGAGTCGATGCT
GILT1_B3_14	GTCCCTGCCTCTATATCTTTAGTGAGTTCCACCACATCGCGCAGT
GILT1_B3_15	GTCCCTGCCTCTATATCTTTCATTAGGCAGTTGATGAAGTCCATC
GILT1_B3_16	CAGCATTAGGTGTTGAGATTCCCGATTCCACTCAACTTTAACCCG
GILT1_B3_17	GTGGACAGTTGAGCTTAGCTTAGCTTTCCACTCAACTTTAACCCG
GILT1_B3_18	CAGGGACTCGTAGTAGATAGAAATTTTCCACTCAACTTTAACCCG
GILT1_B3_19	AATGCAGTTATATAGCCAGCACGTATTCCACTCAACTTTAACCCG
GILT1_B3_20	GCACTCGTTCGGTCCGTGGTGGCAGTTCCACTCAACTTTAACCCG
GILT1_B3_21	GTTCTCCCAGTTATTGATGTGGTTCTTCCACTCAACTTTAACCCG
GILT1_B3_22	GAGCGACTCGCGCGTGTACTCCACCTTCCACTCAACTTTAACCCG
GILT1_B3_23	TCCCTTCACCGCCGGATATACCTGCTTCCACTCAACTTTAACCCG
GILT1_B3_24	CGGGGCGGATACGTATTGGCAGATGTTCCACTCAACTTTAACCCG
GILT1_B3_25	AATCAGGCAGCTCATCAAGAGGCACTTCCACTCAACTTTAACCCG
GILT1_B3_26	TTGCGTTTCAATTGGCCTAAAAAACTTCCACTCAACTTTAACCCG
GILT1_B3_27	TGGCTCCTTGAGCCGCATGGTGCTTTTCCACTCAACTTTAACCCG
GILT1_B3_28	CAGCAGGGAGCTAAGGATGGCGCTTTTCCACTCAACTTTAACCCG
GILT1_B3_29	GAACTGAGACTTTCCGAATGGCACGTTCCACTCAACTTTAACCCG
GILT1_B3_30	GTTGTCCGGGAAATTCTTGCCGGCCTTCCACTCAACTTTAACCCG
axo_B3_1	GTCCCTGCCTCTATATCTTTAGCCCACAAAGGACTCAGTAATGTA
axo_B3_2	CGGAGCTCAGGACCACATTGCGAATTTCCACTCAACTTTAACCCG
axo_B3_3	GTCCCTGCCTCTATATCTTTTGTTGCAGACGCACTTAAAGCTGCT
axo_B3_4	AGAATTCGCCGATATGTGCCCAGGGTTCCACTCAACTTTAACCCG
axo_B3_5	GTCCCTGCCTCTATATCTTTGTAGTATTGTCAGATTGTGCCAATA
axo_B3_6	GGATAATGCTAACCGTTCGCTGTTCTTCCACTCAACTTTAACCCG
axo_B3_7	GTCCCTGCCTCTATATCTTTAGCTTTTAAAGACGGCAAACCGCGA
axo_B3_8	TATAGATGTTCGACAGGCAACCGCTTTCCACTCAACTTTAACCCG
axo_B3_9	GTCCCTGCCTCTATATCTTTGCACTCGATCCTTCCAGTCGTATAT
axo_B3_10	TGAGACTAATACGCCTGGTGGAGGATTCCACTCAACTTTAACCCG
axo_B3_11	GTCCCTGCCTCTATATCTTTCCCATGGCTCGGGAATCATGCTGAC
axo_B3_12	AGGGAACGCGGGCTGGCGGCTCCTCTTCCACTCAACTTTAACCCG
axo_B3_13	GTCCCTGCCTCTATATCTTTTTATCATGAAGCGCACATGATACTG
axo_B3_14	GCAAATCGAGCATCTGGTAATCGGTTTCCACTCAACTTTAACCCG
axo_B3_15	GTCCCTGCCTCTATATCTTTTCAGGAAATTCCGATCAATTCGGGC
axo_B3_16	CATAATACACCGAGTGCCTGGCACTTTCCACTCAACTTTAACCCG
axo_B3_17	GTCCCTGCCTCTATATCTTTAGGTGATTGGTATGACATTCACTTC
axo_B3_18	ACCAAATGTGTGATGTCGCAAAGGGTTCCACTCAACTTTAACCCG
axo_B3_19	GTCCCTGCCTCTATATCTTTAGCACGGGCAGGCGCCTCTCTTGAC
axo_B3_20	TCGGATCCACGCACGTCTTGTTAACTTCCACTCAACTTTAACCCG
axo_B3_21	GTCCCTGCCTCTATATCTTTCAGTTTTGACCACATGTCGCGGTTC
axo_B3_22	CCAGGGCGACCTCTCCCACAACTCGTTCCACTCAACTTTAACCCG
axo_B3_23	GTCCCTGCCTCTATATCTTTGTTCAAATTTGCGCTGCAACGTCGA
axo_B3_24	CATAGTCAACGCGACCCGTACCAGGTTCCACTCAACTTTAACCCG
axo_B3_25	GTCCCTGCCTCTATATCTTTGACTGCTGCGGAAATCGAATTTAAT
axo_B3_26	CACTGTAGGCCAGCACCGCGCCCGGTTCCACTCAACTTTAACCCG
axo_B3_27	GTCCCTGCCTCTATATCTTTCGCCCTTCCTCCAGCCGGGCACCTC
axo_B3_28	CGGTGGTGCGGAACGAGAAGGCAATTTCCACTCAACTTTAACCCG
axo_B3_29	GTCCCTGCCTCTATATCTTTCACCCACACTCAGATAATTTCGCAT
axo_B3_30	TACCGTGCATTAGGATAACAGGTGTTTCCACTCAACTTTAACCCG
axo_B3_31	GTCCCTGCCTCTATATCTTTACCCGATGTAGCCTTCCAGAGCCGG
axo_B3_32	GCGCTCCGATTTTCAGGCCCCGCACTTCCACTCAACTTTAACCCG
List_B3_1	GTCCCTGCCTCTATATCTTTTCAAAGCCATAATGCTGGAGTAGTA
List_B3_2	CGAAGGAGGCCAGCCAGAATCGTAGTTCCACTCAACTTTAACCCG
List_B3_3	GTCCCTGCCTCTATATCTTTTCACAAAGGTACCGCCGCCATTCTG
List_B3_4	TTACCAGGAGGGCAATCAGGTACGGTTCCACTCAACTTTAACCCG
List_B3_5	GTCCCTGCCTCTATATCTTTCAATATCCGGGTTGCCAGTCTCGCG
List_B3_6	ATCCCGCGCCGCCCTTCACCACACTTTCCACTCAACTTTAACCCG
List_B3_7	GTCCCTGCCTCTATATCTTTAGGAGAAAAGAAATTCGAGTCCATT
List_B3_8	TCCCCAATCCCACGGATAATGAAATTTCCACTCAACTTTAACCCG
List_B3_9	GTCCCTGCCTCTATATCTTTTGCAGCCAGCAATTATGGATGAACA
List_B3_10	CCAGATTGCCCAGAATTCCAAAGGTTTCCACTCAACTTTAACCCG
List_B3_11	GTCCCTGCCTCTATATCTTTGCTTGAAGAAGTATATAATGCCATC
List_B3_12	GTGGATTCAGCAGCTCTCGCCACTGTTCCACTCAACTTTAACCCG
List_B3_13	GTCCCTGCCTCTATATCTTTCAAAGTACAGCTGTGCCGGTGACAT
List_B3_14	TGGGCACCTCATGAAGGATCTCACGTTCCACTCAACTTTAACCCG
List_B3_15	GTCCCTGCCTCTATATCTTTTCTCCAGATAGTAGACAGGCCGTCC
List_B3_16	CGCGACCCGTGAACTGGCCCAGGGATTCCACTCAACTTTAACCCG
List_B3_17	GTCCCTGCCTCTATATCTTTCGTGGCAATCGGTGCCCCAGCTCTC
List_B3_18	TTCCACTGCTATTTTGAGCATTGCCTTCCACTCAACTTTAACCCG
List_B3_19	GTCCCTGCCTCTATATCTTTTGGGCAGACTCAGTCCGTTGTCTAT
List_B3_20	TCGCCAAACAGGCCACCAGTTGCCATTCCACTCAACTTTAACCCG
List_B3_21	GTCCCTGCCTCTATATCTTTTGCCACTGCTCTTAATGCCGCGAAT
List_B3_22	GAAATACGCCCAGGAAATAGGCCGCTTCCACTCAACTTTAACCCG
List_B3_23	GTCCCTGCCTCTATATCTTTGAGCCATATCGAAGGCCTTGACCAC
List_B3_24	GACCCAATGCCACGCCCTTGAGCAGTTCCACTCAACTTTAACCCG
List_B3_25	GTCCCTGCCTCTATATCTTTCCTGTGTTACGGCTGCATACCAAAC
List_B3_26	CGAAACAGATGGCCAGGGAAAAGAATTCCACTCAACTTTAACCCG
GstT4_B3_1	GTCCCTGCCTCTATATCTTTGGATACCAGTGCTCCGGCACCAACT
GstT4_B3_2	ATGCGACTACGGCCGAGATGTCGTCTTCCACTCAACTTTAACCCG
GstT4_B3_3	GTCCCTGCCTCTATATCTTTACTTTTGCTGCTAGACTGAGCTCCG
GstT4_B3_4	CAGATCGCTTTGGAACCGTATCGCTTTCCACTCAACTTTAACCCG
GstT4_B3_5	GTCCCTGCCTCTATATCTTTTACGGCACCAGCCACTTTTGCTGGA
GstT4_B3_6	TTATCGGCTGGCCGGGTCTTTTGCATTCCACTCAACTTTAACCCG
GstT4_B3_7	GTCCCTGCCTCTATATCTTTGTTGTGTAGGCACTTCAATGCACTG
GstT4_B3_8	GTGACTAGAGTGGGTGCGAAAAAAATTCCACTCAACTTTAACCCG
GstT4_B3_9	GTCCCTGCCTCTATATCTTTATGGGTATGGCCTCGAAGGGGATCT
GstT4_B3_10	GTCAGGTGCTCGCCTTTGAGCATCGTTCCACTCAACTTTAACCCG
GstT4_B3_11	GTCCCTGCCTCTATATCTTTTAGAACTTGAGTGGCTGCGACATCT
GstT4_B3_12	CGGCTCGATTGGTTCAGGAAATCGATTCCACTCAACTTTAACCCG
GstT4_B3_13	GTCCCTGCCTCTATATCTTTTGATCGATTTCGCAGATGGCGCTGA
GstT4_B3_14	AACGCATTGTAGCCAATGGATTTCGTTCCACTCAACTTTAACCCG
GstT4_B3_15	GTCCCTGCCTCTATATCTTTATGAACTTGCGGGAGTTGAGGAATA
GstT4_B3_16	TCCGCATACGAAATGTTGTCGCCCATTCCACTCAACTTTAACCCG
GstT4_B3_17	GTCCCTGCCTCTATATCTTTCGGTTCACATTGTCCCGGAACTCGC
GstT4_B3_18	TCCGTGATCGCCGGCAGCTTGCGGATTCCACTCAACTTTAACCCG
GstT4_B3_19	GTCCCTGCCTCTATATCTTTACATTCTCGGACAGCTGGTAGCCGT
GstT4_B3_20	TCGCGTGCCAGATGCCGGAAGATGGTTCCACTCAACTTTAACCCG
GstT4_B3_21	GTCCCTGCCTCTATATCTTTGTCTGCTGCCAGGCCAGGTACTCAT
GstT4_B3_22	TACTCCGTGGTGGCCACACCCATGTTTCCACTCAACTTTAACCCG
GstT4_B3_23	GTCCCTGCCTCTATATCTTTCAACGCGCCAGCTTGTTGCGATTCT
GstT4_B3_24	CCCAGCTCCTCGCGCACCGTTTCATTTCCACTCAACTTTAACCCG
htl_B5_1	CTCACTCCCAATCTCTATAAGGCATAATCATGGTGTCCATGGAAC
htl_B5_2	GTGCGCTGTTTCTGTATCCTAACCAAACTACCCTACAAATCCAAT
htl_B5_3	CTCACTCCCAATCTCTATAAGCTTCTGGAGGGTGGATTCCTTGGA
htl_B5_4	ACGGTGAGTTCCATAGATCATTCGAAACTACCCTACAAATCCAAT
htl_B5_5	CTCACTCCCAATCTCTATAAAGGCTCCCATAGCCGCGCGTCCAGT
htl_B5_6	ATCGTCAGGGTCCATCGATTCCGCTAACTACCCTACAAATCCAAT
htl_B5_7	CTCACTCCCAATCTCTATAATGATTAACTCGATCGCTTACAATCA
htl_B5_8	AATGGACCGGTCATCAGGATCGGTTAACTACCCTACAAATCCAAT
htl_B5_9	CTCACTCCCAATCTCTATAAGGATCTATGGCAGCCATATTGTCAC
htl_B5_10	CTCGTGTGATATACTCAGTGAGTTGAACTACCCTACAAATCCAAT
htl_B5_11	CTCACTCCCAATCTCTATAAGCTCTATATGGACCGCTCTCCCTCT
htl_B5_12	CACCGGAAATCCACTTTAGAGTGCTAACTACCCTACAAATCCAAT
htl_B5_13	CTCACTCCCAATCTCTATAATTGGTCATGCCATGGCAGGGCACAA
htl_B5_14	GCAATGATGGATCGATTGTTGGAGCAACTACCCTACAAATCCAAT
htl_B5_15	CTCACTCCCAATCTCTATAACTGACATTCACCGGCAAATCGGCCT
htl_B5_16	TTGGGATTACGCCAGTAGGGTTTCGAACTACCCTACAAATCCAAT
htl_B5_17	CTCACTCCCAATCTCTATAAGGACCATTTTGACTGCAGCAACCAA
htl_B5_18	GGCGCATACTCGACAATCACATAGAAACTACCCTACAAATCCAAT
htl_B5_19	CTCACTCCCAATCTCTATAATGATCCCTTCCGAAGGGTCGATTTT
htl_B5_20	GGCGGCGGTTGCGAGCTGTCCCTATAACTACCCTACAAATCCAAT
htl_B5_21	CTCACTCCCAATCTCTATAAGCCAAATAGTCCATTCCTCTGGCAA
htl_B5_22	AAATCTCGATGGATGCATCGCCGCGAACTACCCTACAAATCCAAT
htl_B5_23	CTCACTCCCAATCTCTATAAGTGGAATTGACCACCAGTGTGAGAT
htl_B5_24	GATAGATATTTGCAGTGCATGCTGCAACTACCCTACAAATCCAAT
htl_B5_25	CTCACTCCCAATCTCTATAAAGATATGCAGTGCTATTGGATTGAC
htl_B5_26	AAGACGTGAAGACTTCGCACCACTCAACTACCCTACAAATCCAAT
htl_B5_27	CTCACTCCCAATCTCTATAAGGTCGCGTCTGCAGAAAACTCATCT
htl_B5_28	CAATTGAGGGTGAGCAGTGAGCCCGAACTACCCTACAAATCCAAT
htl_B5_29	CTCACTCCCAATCTCTATAATCTCTCTTCTCGATGTAACGGAAAT
htl_B5_30	CAAGATGATCCTCTCGATGATCACCAACTACCCTACAAATCCAAT
htl_B5_31	CTCACTCCCAATCTCTATAAGTCATTGTGATCGTTGAGTGACTGG
htl_B5_32	AGGAAGAGCACTACCAGCGATCCGCAACTACCCTACAAATCCAAT
mbc_B3_1	GTCCCTGCCTCTATATCTTTTCCAGATTAAGGCGATGTGGCTTCG
mbc_B3_2	GTCCCTGCCTCTATATCTTTAGGCGGCGCACCTCTGGACTCTCCT
mbc_B3_3	GTCCCTGCCTCTATATCTTTAGACGCACATACGCGAGACCGAAGG
mbc_B3_4	GTCCCTGCCTCTATATCTTTATACCTGTCCGTGACCACTTGACCA
mbc_B3_5	GTCCCTGCCTCTATATCTTTTTAATGTACACATCGAGAACACTGA
mbc_B3_6	GTCCCTGCCTCTATATCTTTGGCAACGTAAACAGTTTTGTCTCCA
mbc_B3_7	GTCCCTGCCTCTATATCTTTAAGCGCACATGTTCAAAGACCTGCA
mbc_B3_8	GTCCCTGCCTCTATATCTTTATGACCTCAGGAAATCCCATTTTTC
mbc_B3_9	GTCCCTGCCTCTATATCTTTAGCGTTCCGTCCAGCGTTTCCTTTT
mbc_B3_10	GTCCCTGCCTCTATATCTTTCCTCGGAAGTCGTCCGACTTATTGA
mbc_B3_11	GTCCCTGCCTCTATATCTTTTCGCCGTCGAAAAGCGTGAAGAGCA
mbc_B3_12	GTCCCTGCCTCTATATCTTTCCGGGCATAAGGTATCCCTGCTCAT
mbc_B3_13	GTCCCTGCCTCTATATCTTTGTTCCCCGCTCGCTTGACAGCCGAT
mbc_B3_14	GTCCCTGCCTCTATATCTTTCTCGATGCCCAGAAGTACCGTACTG
mbc_B3_15	GTCCCTGCCTCTATATCTTTTCGAGAAGAACTTTAGTGATCTCCT
mbc_B3_16	GTCCCTGCCTCTATATCTTTAGATTGCTCGGACAGCCAATCATGT
mbc_B3_17	GTCCCTGCCTCTATATCTTTTCCCCATTCACGATATTATATTCGC
mbc_B3_18	GTCCCTGCCTCTATATCTTTATGTCGCCCCGAAGCACCTCGATAG
mbc_B3_19	GTCCCTGCCTCTATATCTTTCCGGAGATCAAAGCCGCCCTATTAT
mbc_B3_20	GTCCCTGCCTCTATATCTTTAGTTCTAAATAACAATTGGCTACTG
mbc_B3_21	TTAAGAATTATGACCGCATCACCCATTCCACTCAACTTTAACCCG
mbc_B3_22	TAGTGAAGGTAACGAGTTGTCTTGTTTCCACTCAACTTTAACCCG
mbc_B3_23	GTGATGGTTGTCCCGTTGGCCTGCATTCCACTCAACTTTAACCCG
mbc_B3_24	TTGTCGATCTGGTCAGTATCACGCGTTCCACTCAACTTTAACCCG
mbc_B3_25	TAGGCAAGTGTAAACGAGAAGCTTTTTCCACTCAACTTTAACCCG
mbc_B3_26	ACGGGCAGTAGGATGGCCCGACACTTTCCACTCAACTTTAACCCG
mbc_B3_27	TCAAGGATTTCCACAATGGATATGCTTCCACTCAACTTTAACCCG
mbc_B3_28	AAATCATTTCGCACATCGCCTGGCATTCCACTCAACTTTAACCCG
mbc_B3_29	ATATCCTTATTCGCGATTAGCTTCCTTCCACTCAACTTTAACCCG
mbc_B3_30	CACATGATGAAGGGCAGGTCTATGTTTCCACTCAACTTTAACCCG
mbc_B3_31	TAGTTCTCGCTAATGGGTTTGTGTGTTCCACTCAACTTTAACCCG
mbc_B3_32	TGATGTCCAGCTCCAATGCTTAGCATTCCACTCAACTTTAACCCG
mbc_B3_33	TGAGAGTACTTGTTAGGTGTTCTTGTTCCACTCAACTTTAACCCG
mbc_B3_34	TTCAACTGTTTGTTGTGAATGAGCGTTCCACTCAACTTTAACCCG
mbc_B3_35	AAGTAATCCTTGGCTATGGAGCCCCTTCCACTCAACTTTAACCCG
mbc_B3_36	TTGAGCAGCGCTCCCTCCGATTTAATTCCACTCAACTTTAACCCG
mbc_B3_37	ACAATATCCGTGCGCTGGATGCAGTTTCCACTCAACTTTAACCCG
mbc_B3_38	CGTGGAAATTCTTCCTTTATCTGCTTTCCACTCAACTTTAACCCG
mbc_B3_39	TTTCGCACCTCGTCCAATGGCAGGTTTCCACTCAACTTTAACCCG
mbc_B3_40	CCTTGCAGCTCTGCAACCGTGGCTGTTCCACTCAACTTTAACCCG
Tet_B5_1	CTCACTCCCAATCTCTATAATCTGGTGCGGTTGGTTGGCAGGCGG
Tet_B5_2	CTCACTCCCAATCTCTATAATGATGTACTGCGAGTGATAGTCCTG
Tet_B5_3	CTCACTCCCAATCTCTATAACGTGTCCCAAAGCATAGCGATGCGG
Tet_B5_4	CTCACTCCCAATCTCTATAATGATGGTCGTGTGCTGTCCTGGCTG
Tet_B5_5	CTCACTCCCAATCTCTATAACCTGGGCATAGCCCTCGCCGCCCAA
Tet_B5_6	CTCACTCCCAATCTCTATAATGTAGTAAGTACCCGGCTCCGGAGG
Tet_B5_7	CTCACTCCCAATCTCTATAAGGCATCCCTGTGAAGTCTTGCCCTC
Tet_B5_8	CTCACTCCCAATCTCTATAACGCCATAATAGGCGGAGTTGTGATG
Tet_B5_9	CTCACTCCCAATCTCTATAAGATTCTTGTAAGCGTTATCCGCCTC
Tet_B5_10	CTCACTCCCAATCTCTATAAGTATGAACTGGTTCTGCCAGCCCTG
Tet_B5_11	CTCACTCCCAATCTCTATAAGTTTTCCCTCACTCCCCAGATAGGC
Tet_B5_12	CTCACTCCCAATCTCTATAACACCACCTCCGATCGGCTCGGCAGC
Tet_B5_13	CTCACTCCCAATCTCTATAAACGATAAAAAATGACCGGTCTGCTG
Tet_B5_14	CTCACTCCCAATCTCTATAACTTGGTTAGGTGGCTGCATGGGCGA
Tet_B5_15	CTCACTCCCAATCTCTATAATACACACTACAATATATGCAGCTAT
Tet_B5_16	CTCACTCCCAATCTCTATAATCGAGGGATACGCATACGACTGCGT
Tet_B5_17	CTCACTCCCAATCTCTATAAGATCCCTGTGGGAGTGGGCGCAGAA
Tet_B5_18	CTCACTCCCAATCTCTATAAACATCGTCTTATTGAGGTCCGCTCC
Tet_B5_19	CTCACTCCCAATCTCTATAAGGGCGTACTTGCAGCCATTGTAGTA
Tet_B5_20	CTCACTCCCAATCTCTATAACCAGACGATCCGTGGTGTCAAACAT
Tet_B5_21	CCATCAAGCTCTGACCATGCCCATGAACTACCCTACAAATCCAAT
Tet_B5_22	GAGGACCAAGTAAGCCAGGCTCGGTAACTACCCTACAAATCCAAT
Tet_B5_23	CGTGGTGACTCAAGTGCGGAGGAGCAACTACCCTACAAATCCAAT
Tet_B5_24	GCACCACTGGCGGATCGACCGAGTGAACTACCCTACAAATCCAAT
Tet_B5_25	TGCGTGTGTTCAGATGAAGTCTCTCAACTACCCTACAAATCCAAT
Tet_B5_26	TGAGAGACGAAGCCGTGCCCAAATGAACTACCCTACAAATCCAAT
Tet_B5_27	CCCGCCGGATGACCCATTTGGCCACAACTACCCTACAAATCCAAT
Tet_B5_28	AGTTCTGCTGAAAACTACTGGCTCCAACTACCCTACAAATCCAAT
Tet_B5_29	GGCCGTACTTGTTCAGCTTCGGGATAACTACCCTACAAATCCAAT
Tet_B5_30	TGGCCGGTGTGTTCTGTGGTATCTGAACTACCCTACAAATCCAAT
Tet_B5_31	GGCAGCAGGAGAACCCATTGTTCAGAACTACCCTACAAATCCAAT
Tet_B5_32	CGTGGTGCGGCTTCCAGATGTGATCAACTACCCTACAAATCCAAT
Tet_B5_33	CCGCTTCGGGCCGGAGATGGTGGCTAACTACCCTACAAATCCAAT
Tet_B5_34	TGCTGCGCGTGGGTGACTGGGGCACAACTACCCTACAAATCCAAT
Tet_B5_35	GACGGGGCATTCCATCCCAGGCCACAACTACCCTACAAATCCAAT
Tet_B5_36	ATCCCAATCCCGACTGCACATAGCCAACTACCCTACAAATCCAAT
Tet_B5_37	CCGTGCAGCCATCCTGCATGTTGTGAACTACCCTACAAATCCAAT
Tet_B5_38	GCGGATATCCAGGCGTGTCGTTTCCAACTACCCTACAAATCCAAT
Tet_B5_39	GCCGGAACTTCCGCACCGTCTTGGAAACTACCCTACAAATCCAAT
Tet_B5_40	CGGGAATCTCTGTCTTGTTGCCCTTAACTACCCTACAAATCCAAT
wun2_B3_1	GTCCCTGCCTCTATATCTTTAAGAATCCGCGCTTAACCGCTTCGC
wun2_B3_2	GGATGCCTCAAGGAGGAATCATCGCTTCCACTCAACTTTAACCCG
wun2_B3_3	GTCCCTGCCTCTATATCTTTACGACGACTGCGTAGGTCAGTCCGA
wun2_B3_4	GATCCAGCCTACCACATAGTCGATGTTCCACTCAACTTTAACCCG
wun2_B3_5	GTCCCTGCCTCTATATCTTTCTACGGGTGCTATCAACGAAGGTGG
wun2_B3_6	CTGGCTACCGCGTACAGTGAACCCTTTCCACTCAACTTTAACCCG
wun2_B3_7	GTCCCTGCCTCTATATCTTTAATCGCTTGTCCTGTCCCCTAAAGA
wun2_B3_8	ATCGTGCTCTTCGGAAATGGACTGTTTCCACTCAACTTTAACCCG
wun2_B3_9	GTCCCTGCCTCTATATCTTTAAGATAAAGATACCCATCCTGTGGT
wun2_B3_10	GTGGATAGCTGCTCTACGCCCAATCTTCCACTCAACTTTAACCCG
wun2_B3_11	GTCCCTGCCTCTATATCTTTAGAGCCGTATACCAGGCGAACATGA
wun2_B3_12	TGGTGCTTGTAGTCGGAAACTCTGGTTCCACTCAACTTTAACCCG
Act79B_B3_1	GTCCCTGCCTCTATATCTTTTCTTCGTCACACATGTTTGGTTAGT
Act79B_B3_2	CCGTTGTCTACGACCAGGGCTGATGTTCCACTCAACTTTAACCCG
Act79B_B3_3	GTCCCTGCCTCTATATCTTTCCGCGCTCGAGGAGATGTTGATCTG
Act79B_B3_4	GTCTTACGCTGGAGACAAACACCAGTTCCACTCAACTTTAACCCG
Act79B_B3_5	GTCCCTGCCTCTATATCTTTTTGCGGTGGACGATGCCGGGACCGG
Act79B_B3_6	TTGGGTGGCTTGGATGCTTAGAAGCTTCCACTCAACTTTAACCCG
Act79B_B3_7	GTCCCTGCCTCTATATCTTTGGCAAGCGAGTCAAGCAGTACAAAT
Act79B_B3_8	CCGATTGTTTTGGCCACTTTACGCGTTCCACTCAACTTTAACCCG
