## Supplementary file 1 for "A *Drosophila* glial cell atlas reveals a mismatch between detectable transcriptional diversity and morphological diversity"

### Sheet: Sheet1
	Surface				Neuronal cell bodies	Neuropil-associated
	Outer		Inner			Neuropil periphery & axon tracts		Neuropil interior
	Main	Dorsoventral channels	Main	Dorsoventral channels		Neuropil	Axon tracts	Dorsal	Lateral	Ventral
Perineurial glia	Surface-only perineurial glia
	Channel perineurial glia
Subperineurial glia			Surface-only subperineurial glia
			Channel subperineurial glia
Cortex glia					Cortex glia
Ensheathing glia						Neuropil ensheathing glia
						Tract ensheathing glia (ensheathing/wrapping glia)
Astrocytes									Type 1 astrocytes (more ramified)
								Type 2 astrocytes (less ramified)		Type 2 astrocytes (less ramified)
