## Supplementary file 2 for "A *Drosophila* glial cell atlas reveals a mismatch between detectable transcriptional diversity and morphological diversity"

### Sheet: Sheet1
	Surface						Neuronal cell bodies			Axon tracts		Neuropil
	Outer surface			Inner surface								Fine processes					Highly Ramified processes
	Lamina		Medulla, Lobula & Lobula plate	Lamina		Medulla, Lobula & Lobula plate	Lamina		Medulla, Lobula & Lobula plate	Between lamina and Medulla		Lamina	Medulla		Lobula	Lobula plate	Lamina	Medulla										Lobula						Lobula plate
	Distal surface	Lateral surface		Distal surface	Lateral surface		Distal (L1-L4 cell bodies)	Proximal (L5 Cell bodies)			Between Medulla, lobula and lobula plate		Distal	Lateral				1	2	3	4	5	6	7	8	9	10	6	5	4	3	2	1	1	2	3	4
Perineurial glia	Fenestrated glia
		Chalice glia
			General perineurial glia
Subperineurial glia				Pseudo cartidge glia
					Carpet glia
						General subperineurial glia
Cortex glia							Distal satellite glia
								Proximal satellite glia
									General cortex glia
Tract-ensheathing glia										Outer chiasm glia
											Inner chiasm glia
Ensheathing glia												Marginal glia
													Distal medulla ensheathing glia
														Lateral medulla ensheathing glia
															Lobula ensheathing glia
																Lobula plate ensheathing glia
Astrocytes																	Epithelial glia
																		Long distal medulla astrocytes
																		Short distal medulla astrocytes
																								Lateral medulla astrocytes
																										Proximal medulla astrocytes (chandellier glia)
																												Lobula astrocytes
																															Lobula-lobula plate astrocytes
																																			Lobula plate astrocytes
